# maxATAC: genome-scale transcription-factor binding prediction from ATAC-seq with deep neural networks

**DOI:** 10.1101/2022.01.28.478235

**Authors:** Tareian A. Cazares, Faiz W. Rizvi, Balaji Iyer, Xiaoting Chen, Michael Kotliar, Anthony T. Bejjani, Joseph A. Wayman, Omer Donmez, Benjamin Wronowski, Sreeja Parameswaran, Leah C. Kottyan, Artem Barski, Matthew T. Weirauch, VB Surya Prasath, Emily R. Miraldi

## Abstract

Transcription factors read the genome, fundamentally connecting DNA sequence to gene expression across diverse cell types. Determining how, where, and when TFs bind chromatin will advance our understanding of gene regulatory networks and cellular behavior. The 2017 ENCODE-DREAM *in vivo* Transcription-Factor Binding Site (**TFBS**) Prediction Challenge highlighted the value of chromatin accessibility data to TFBS prediction, establishing state-of-the-art methods for TFBS prediction from DNase-seq. However, the more recent Assay-for- Transposase-Accessible-Chromatin (ATAC)-seq has surpassed DNase-seq as the most widely-used chromatin accessibility profiling method. Furthermore, ATAC-seq is the only such technique available at single-cell resolution from standard commercial platforms. While ATAC-seq datasets grow exponentially, suboptimal motif scanning is unfortunately the most common method for TFBS prediction from ATAC-seq. To enable community access to state-of-the-art TFBS prediction from ATAC-seq, we (1) curated an extensive benchmark dataset (127 TFs) for ATAC-seq model training and (2) built “**maxATAC**”, a suite of user-friendly, deep neural network models for genome-wide TFBS prediction from ATAC-seq in any cell type. With models available for 127 human TFs, maxATAC is the first collection of high-performance TFBS prediction models for ATAC-seq. maxATAC performance extends to primary cells and single-cell ATAC-seq, enabling improved TFBS prediction *in vivo*. We demonstrate maxATAC’s capabilities by identifying TFBS associated with allele-dependent chromatin accessibility at atopic dermatitis genetic risk loci.

**Author Summary:** Proteins called transcription factors interpret the genome, reading both DNA sequence and chromatin state, to orchestrate gene expression across the diversity of human cell types. In any given cell type, most chromatin is “inaccessible”, and only those parts of the genetic code needed or likely to be needed soon are “accessible” for transcription factor binding to affect gene expression and cellular behavior. Hundreds of transcription factors are expressed in a given cell type and context (e.g., age, disease), and knowledge of their context-specific DNA binding sites is key to uncovering how transcription factors regulate cellular behaviors in health or disease. However, experimentally profiling the >1,600 human transcription factors across all cell types and contexts is infeasible. We built a suite of computational models “**maxATAC**” to predict transcription factor binding from a measurement of accessible chromatin, **ATAC-seq**. Importantly, ATAC-seq is feasible even at single-cell resolution. Thus, this data type, in combination with maxATAC, can be used to infer transcription factor binding sites in directly-relevant cell types isolated from physiological and disease settings, enabling insights into disease mechanisms, including how genetic variants and cellular context impact transcription factor binding, gene expression patterns and disease risk.
