## Supplementary material for "maxATAC: genome-scale transcription-factor binding prediction from ATAC-seq with deep neural networks": supp_table_2_model_performance

### Sheet: Column Names
Round Robin Benchmark Results
Column Name	Description
TF	The name of the TF
CT	The name of the cell type
maxATAC_AUPR	AUPR for maxATAC based predictions
maxATAC_Precision_at_5%_Recall	maxATAC based prediction precision at 5% recall
maxATAC_Precision_at_10%_Recall	maxATAC based prediction precision at 10% recall
maxATAC_log2FC_AUPR_AUPR_Random	maxATAC based prediction AUPR divided by the random AUPR and then log2 transformed for each TF model.
MOODS_AUPR	AUPR for MOODS based predictions. These represent predictions from TF motif scanning in ATAC-seq peaks.
MOODS_Precision_at_5%_Recall	MOODS based prediction precision at 5% recall
MOODS_Precision_at_10%_Recall	MOODS based prediction precision at 10% recall
MOODS_log2FC_AUPRC_Random_AUPRC	MOODS based prediction AUPR divided by the random AUPR and then log2 transformed for each TF model.
maxATAC_AVG_AUPR	AUPR for predictions based on the average training ChIP-seq signal (-log10(pvalue)).
maxATAC_AVG_Precision_at_5%_Recall	Average training ChIP-seq based prediction precision at 5% recall
maxATAC_AVG_Precision_at_10%_Recall	Average training ChIP-seq based prediction precision at 10% recall
maxATAC_AVG_log2FC_AUPRC_Random_AUPRC	Average training ChIP-seq based prediction AUPR divided by the random AUPR and then log2 transformed for each TF model.

### Sheet: Round Robin Benchmarking Result
TF	CT	maxATAC_AUPR	maxATAC_Precision_at_5%_Recall	maxATAC_Precision_at_10%_Recall	maxATAC_log2FC_AUPR_AUPR_Random	MOODS_AUPR	MOODS_Precision_at_5%_Recall	MOODS_Precision_at_10%_Recall	MOODS_log2FC_AUPRC_Random_AUPRC	maxATAC_AVG_AUPR	maxATAC_AVG_Precision_at_5%_Recall	maxATAC_AVG_Precision_at_10%_Recall	maxATAC_AVG_log2FC_AUPRC_Random_AUPRC
CEBPB	A549	0.419184	0.934965	0.818631	7.54009	0.104012	0.613566	0.501068	6.22371	0.31132	0.865941	0.740779	7.11087
BHLHE40	K562	0.53362	0.944639	0.853766	6.276	0.0649721	0.550769	0.33894	4.72877	0.361734	0.940108	0.862368	5.71509
SREBF1	A549	0.283293	0.930295	0.738207	10.2199	0.105873	0.752803	0.517543	9.09424	0.388594	0.930295	0.870968	10.6758
CUX1	MCF-7	0.231153	0.664935	0.542756	6.69324	0.0273681	0.216695	0.219545	5.06617	0.044657	0.283488	0.137377	4.32131
RFX1	HepG2	0.607054	0.965952	0.948703	9.28122	0.155777	0.80354	0.690279	7.45668	0.591239	1.00045	0.991438	9.2431
USF2	GM12878	0.645956	1.00098	0.966849	9.72598	0.166061	0.73356	0.492715	8.08297	0.493676	0.978342	0.915421	9.33808
RFX5	SK-N-SH	0.301716	0.730356	0.659752	7.5312	0.0337151	0.225962	0.111766	5.14816	0.382181	0.894375	0.816009	7.87223
E4F1	GM12878	0.260755	0.439031	0.470934	7.93992	0	0	0	0	0.5163	1.00041	0.945273	8.9254
USF2	SK-N-SH	0.508065	1.0011	1.00197	10.3066	0.14955	0.454714	0.449887	8.69329	0.618715	1.0011	1.0011	10.5908
SREBF1	K562	0.19363	0.462706	0.306616	7.96147	0.0117279	0.0523733	0.0277452	4.75766	0.217799	0.849537	0.654782	8.13113
FOXK2	HEK293T	0.0982831	0.393978	0.241906	7.74986	0.0251548	0.112565	0.103422	6.45848	0.0860681	0.419396	0.315119	7.55836
ZBTB40	K562	0.435401	0.945466	0.879845	5.5242	0	0	0	0	0.397188	0.988996	0.933261	5.39164
ARID3A	GM12878	0.359209	0.7345	0.635531	6.66915	0.0234941	0.205875	0.183007	4.71885	0.0615968	0.261745	0.175041	4.12522
ZBTB33	GM12878	0.0317836	0.047809	0.0447274	5.10187	0.000686825	0.0211645	0.0220413	3.35676	0.0822444	0.290642	0.230813	6.47347
TCF7L2	HEK293	0.0937235	0.271636	0.242657	5.33788	0.0215814	0.118259	0.0832688	4.3083	0.13922	0.614024	0.471398	5.90872
TBP	GM12878	0.455249	0.704586	0.672438	6.89928	0.00750747	0.0991762	0.109938	3.89149	0.312919	0.900104	0.817075	6.35837
ZNF207	GM12878	0.363067	0.61938	0.517129	7.24581	0	0	0	0	0.0171645	0.0621868	0.0413641	2.84304
CREM	HepG2	0.533444	0.947595	0.873893	6.54	0.042086	0.349873	0.228604	4.5409	0.243381	0.888046	0.803765	5.40784
TCF7	GM12878	0.27382	0.690315	0.538387	7.29784	0.0653696	0.288603	0.219401	5.63012	0.0267586	0.0984145	0.0692862	3.94264
ARNT	HEK293T	0.111453	0.308586	0.210136	6.87272	0.00850333	0.12862	0.140971	5.69119	0.07184	0.458545	0.273443	6.23911
ZKSCAN1	MCF-7	0.133145	0.571474	0.333385	7.88325	0	0	0	0	0.139211	0.941251	0.560782	7.94749
ELK1	K562	0.433631	0.882715	0.789108	8.66061	0.110761	0.62243	0.32261	6.75876	0.40867	0.869922	0.852463	8.57504
ZNF592	GM12878	0.101985	0.171579	0.163894	5.96015	0	0	0	0	0.05438	0.198729	0.159811	5.05291
MAX	HCT116	0.47403	0.730259	0.68804	5.81813	0.105635	0.496858	0.419847	4.90975	0.38586	0.796708	0.765452	5.52119
MAFK	A549	0.562056	0.938783	0.914418	5.81742	0.0338188	0.318334	0.158209	3.04114	0.626382	0.998283	0.992156	5.97371
ZNF384	HEK293T	0.308464	0.802956	0.700125	5.70916	0.0151787	0.407492	0.424532	4.30441	0.209999	0.827173	0.638114	5.15441
MAX	GM12878	0.457397	0.858027	0.786529	7.32299	0.0898725	0.348587	0.28111	5.59056	0.398363	0.910211	0.812155	7.12359
ZNF207	MCF-7	0.046455	0.0966055	0.104116	6.94015	0	0	0	0	0.0576265	0.338852	0.212871	7.25101
FOXA1	K562	0.102533	0.333439	0.277223	8.51764	0.0192203	0.0760816	0.0731412	6.37513	0.0358529	0.202595	0.138614	7.00168
ATF2	GM12878	0.555444	0.889036	0.846509	7.70727	0.0273636	0.294475	0.0703044	4.35449	0.520491	0.839918	0.793325	7.61346
NFXL1	MCF-7	0.0108957	0.0337662	0.0115968	5.57391	0	0	0	0	0.0310899	0.116071	0.0106079	7.08655
TCF7	K562	0.19562	0.416101	0.345638	6.75406	0.0248185	0.131935	0.0671356	4.55042	0.0460518	0.180385	0.117442	4.6673
NRF1	GM12878	0.752203	0.962013	0.962487	9.71972	0.261894	0.640764	0.655618	8.40881	0.751711	0.943862	0.919372	9.71873
CEBPB	IMR-90	0.60309	0.965307	0.93599	5.56643	0.100069	0.757647	0.598479	4.37144	0.457165	0.952665	0.894833	5.16674
TCF12	SK-N-SH	0.559049	0.937221	0.908142	5.5622	0.0291767	0.207644	0.223835	3.59448	0.0413902	0.147438	0.109164	1.80655
ATF2	HepG2	0.696679	0.964798	0.948336	6.68917	0.0200054	0.112382	0.117171	3.06226	0.714421	0.950434	0.947041	6.72541
FOSL2	HepG2	0.532037	0.980636	0.937079	7.23227	0.169695	0.631602	0.601509	6.00144	0.212034	0.594191	0.551468	5.90499
ZNF24	MCF-7	0.273768	0.575296	0.519682	7.18264	0	0	0	0	0.268795	1.00023	0.860201	7.15616
CREB1	K562	0.606751	0.97874	0.927079	7.23946	0.056862	0.413658	0.271718	5.00756	0.35579	0.97874	0.894423	6.46934
USF2	HepG2	0.560103	0.970883	0.964132	8.91053	0.155645	0.618797	0.538396	7.34287	0.46746	1.00038	0.992912	8.64964
MXI1	IMR-90	0.477211	0.776649	0.738701	6.95037	0.0983177	0.438954	0.40393	5.61233	0.455845	0.956631	0.888539	6.88425
ESRRA	GM12878	0.202241	0.561887	0.427346	8.1434	0.0259161	0.140608	0.0905456	5.65258	0.108006	0.406116	0.241161	7.23839
MAFK	MCF-7	0.436414	0.850591	0.823793	7.85068	0.0219807	0.142039	0.0357585	4.09181	0.545866	0.991056	0.98188	8.1735
ZNF384	HepG2	0.47592	0.982078	0.939799	7.36744	0.0917026	0.790417	0.513543	5.85374	0.252688	0.982078	0.775508	6.45403
JUN	HepG2	0.189159	0.593722	0.541862	6.37586	0.0734596	0.427035	0.262034	5.45528	0.113867	0.462446	0.3486	5.64356
ATF7	MCF-7	0.342642	0.727004	0.664026	6.57184	0.0131507	0.40241	0.361104	5.16957	0.323338	0.940207	0.794671	6.48814
FOSL2	A549	0.592704	0.940675	0.913743	7.58985	0.156964	0.526735	0.46576	6.19639	0.368342	0.870124	0.815921	6.90354
ZBTB40	HepG2	0.397751	0.957969	0.875476	8.94553	0	0	0	0	0.537384	1.00055	1.00055	9.37957
ARID3A	MCF-7	0.0137942	0.0494582	0.0614246	8.18168	0.00244699	0.0280715	0.00872541	6.60076	0.000694863	0.000597883	0.000609207	3.87045
GATAD2B	GM12878	0.488407	0.806738	0.726252	5.99672	0	0	0	0	0.106745	0.404289	0.32439	3.80277
RFX5	A549	0.235799	0.528878	0.544674	8.17868	0.0378062	0.216752	0.148865	6.16773	0.427841	1.00054	0.920498	9.03816
CREB1	MCF-7	0.511816	0.940125	0.890213	6.26952	0.0699163	0.594611	0.461155	4.91344	0.409833	0.961896	0.915212	5.94889
FOXM1	K562	0.413894	0.766161	0.738644	6.70383	0.0123938	0.126841	0.119576	4.05293	0.0853628	0.58448	0.259064	4.42621
RFX1	K562	0.599797	0.967946	0.941161	6.97032	0.0983972	0.838202	0.476543	4.80774	0.505801	0.992728	0.959489	6.72437
FOXA1	HEK293T	0.0508017	0.225188	0.204867	8.34978	0.0203281	0.116721	0.103632	7.465	0.0129323	0.0763361	0.0499457	6.37584
CEBPB	MCF-7	0.541427	0.920009	0.884918	6.98833	0.139941	0.778687	0.61845	5.77842	0.386154	0.92405	0.844764	6.5007
NFE2L2	HepG2	0.530162	1.00035	0.947688	8.73123	0.0340845	0.235541	0.18823	5.12409	0.509062	0.959527	0.921894	8.6726
FOXM1	SK-N-SH	0.309633	0.609205	0.546074	7.04399	0.0155612	0.0935009	0.0953606	4.72884	0.0606537	0.371557	0.136379	4.69206
PKNOX1	GM12878	0.569996	0.97811	0.942344	6.3378	0.0702522	0.244644	0.246592	4.32743	0.314688	0.97811	0.836991	5.48074
TCF12	K562	0.395643	0.819984	0.752042	5.89542	0.0210491	0.114599	0.116671	3.43259	0.0299103	0.10331	0.0668302	2.1699
ESRRA	MCF-7	0.00428301	0.0107655	0.00919305	5.75735	9.12277e-06	0.000257393	0.000270947	1.36516	0.000289762	0.000711917	0.000773861	1.87163
MAFK	IMR-90	0.548479	0.912335	0.90363	6.22508	0.0679666	0.468266	0.294696	3.9227	0.622506	0.997662	0.988211	6.40769
ATF7	HepG2	0.290089	0.794682	0.556003	5.66072	0.00692002	0.31596	0.329832	4.23172	0.281446	0.79663	0.656963	5.61704
ELK1	GM12878	0.549746	0.898008	0.914079	8.61115	0.140955	0.612595	0.393687	6.73742	0.474711	0.929703	0.88361	8.3994
SREBF1	GM12878	0.172924	0.394586	0.327148	7.82969	0.00639005	0.0299262	0.0291747	4.58126	0.0984947	0.427431	0.258378	7.01763
ZBTB33	HepG2	0.0538523	0.156009	0.112704	7.48366	0.0773586	0.757221	0.545459	8.8236	0.0313433	0.0850256	0.0668366	6.70277
NRF1	MCF-7	0.661236	0.966531	0.942085	9.38518	0.234094	0.670546	0.696491	8.16783	0.650373	1.00044	0.991669	9.36124
IRF3	GM12878	0.404627	0.915419	0.813271	9.04284	0.0024822	0.0143359	0.0139446	3.65625	0.321341	0.956104	0.926847	8.71032
CUX1	GM12878	0.0743062	0.424577	0.28471	8.2627	0.0123965	0.089915	0.0403295	6.37145	0.00863298	0.0395839	0.0271023	5.15711
CUX1	K562	0.186283	0.484276	0.437943	6.6198	0.0240197	0.205741	0.164056	4.89936	0.0518514	0.187205	0.162778	4.77472
ZBTB33	MCF-7	0.0341871	0.0663423	0.0657754	5.19203	4.69666e-05	0.00622238	0.0065129	2.91761	0.0566781	0.23664	0.165156	5.92134
FOXA1	HepG2	0.371482	0.819797	0.760067	8.50534	0.0563403	0.193352	0.159504	6.09592	0.129129	0.487813	0.401453	6.98082
MAZ	IMR-90	0.537679	0.84142	0.812146	7.06257	0.182407	0.361669	0.348743	5.79299	0.466977	0.934776	0.899902	6.85914
NFXL1	GM12878	0.00944957	0.0317259	0.0147818	4.67315	0	0	0	0	0.11672	0.579634	0.403943	8.29978
ESRRA	A549	0.124715	0.3594	0.302953	8.65364	0.0393954	0.200267	0.14962	7.19671	0.142781	0.69308	0.538765	8.84877
NFIC	SK-N-SH	0.427989	0.736362	0.691789	6.01032	0.139041	0.659193	0.510903	5.03236	0.11108	0.44355	0.353516	4.06431
BHLHE40	IMR-90	0.456363	0.893799	0.807168	6.83265	0.0654798	0.622654	0.459451	5.57841	0.297014	0.974356	0.894216	6.21296
IRF3	SK-N-SH	0.54735	0.793547	0.849991	10.4172	0.00134053	0.00803266	0.00769784	3.82012	0.579071	0.957573	0.919377	10.4984
MNT	HepG2	0.402343	0.771184	0.680442	7.83276	0	0	0	0	0.206294	0.537368	0.501347	6.86899
NFE2L2	IMR-90	0.518072	0.992558	0.95239	7.8322	0.0836632	0.373758	0.307173	5.6198	0.424353	0.992558	0.984981	7.54427
ZNF24	GM12878	0.344641	0.80252	0.680357	6.61555	0	0	0	0	0.201719	0.78049	0.674621	5.84276
FOXK2	MCF-7	0.00997389	0.0237158	0.0246301	6.67432	0.000254593	0.00169898	0.00158246	3.58891	0.189672	0.669538	0.323825	10.9235
BHLHE40	GM12878	0.628342	0.970469	0.939847	6.27841	0.0698062	0.654945	0.558034	4.98083	0.323349	0.902202	0.81706	5.31992
E4F1	MCF-7	0.104673	0.408421	0.279255	8.19855	0	0	0	0	0.433163	1.00123	1.00123	10.2475
FOXM1	GM12878	0.357725	0.693117	0.649836	6.54185	0.0181292	0.144961	0.12908	4.38889	0.0658029	0.336435	0.181532	4.09919
ZNF384	GM12878	0.515752	0.911129	0.884654	7.77741	0.119419	0.68743	0.567327	6.20448	0.202167	0.869444	0.614794	6.42624
RFX5	K562	0.162846	0.526653	0.428571	7.89061	0.0117185	0.0728654	0.0430449	4.90169	0.32626	1.00064	0.930008	8.89309
NFIC	HepG2	0.319252	0.725236	0.669802	6.88323	0.0163903	0.0827545	0.0619021	3.85746	0.0324728	0.160099	0.0772427	3.5858
ZBTB33	K562	0.189064	0.220065	0.238332	3.70418	0.00030697	0.0552665	0.0578636	1.24927	0.0703895	0.282295	0.210415	2.2787
CEBPB	HepG2	0.565246	0.9799	0.920287	7.79896	0.197614	0.73833	0.554679	6.64651	0.291061	0.81363	0.685833	6.84136
NRF1	SK-N-SH	0.636078	1.0005	0.990249	8.50726	0.256102	0.805426	0.886926	7.61367	0.615488	0.990348	0.995225	8.45975
USF2	IMR-90	0.554912	1.00017	0.970946	7.73191	0.187382	0.867644	0.793347	6.84388	0.460911	1.00017	0.996801	7.4641
FOXM1	HEK293T	0.0693992	0.160435	0.100999	6.39552	0.000234752	0.0113311	0.0120732	4.10494	0.157689	0.979322	0.584038	7.57957
BHLHE40	HepG2	0.451194	0.883112	0.831784	7.27906	0.0837082	0.620079	0.443063	5.747	0.364475	0.976618	0.919584	6.97109
MAFK	K562	0.498701	0.96675	0.929341	6.61376	0.0681581	0.365004	0.2341	4.25265	0.46239	0.99665	0.968258	6.50466
ZNF24	HepG2	0.154323	0.679626	0.297847	7.9126	0	0	0	0	0.179569	0.554148	0.544925	8.13114
ZBTB33	SK-N-SH	0.0295218	0.0143384	0.0216192	3.73967	0.0267549	0.363883	0.259791	5.2592	0.0178627	0.0789105	0.0527242	3.0148
RFX5	MCF-7	0.281184	0.642575	0.601265	7.22796	0.0450585	0.257502	0.192289	5.3261	0.378367	0.990887	0.926624	7.65619
ZBTB40	GM12878	0.383902	0.889681	0.780154	7.16247	0	0	0	0	0.510608	0.987259	0.980806	7.57391
FOSL2	MCF-7	0.547866	0.843524	0.849549	7.79088	0.17765	0.52683	0.514722	6.51329	0.317859	0.777916	0.701617	7.0054
NFIC	K562	0.486973	0.862669	0.782104	5.06017	0.0811599	0.633824	0.352917	3.59056	0.10771	0.359508	0.251747	2.88343
JUN	MCF-7	0.313974	0.790734	0.644362	8.53669	0.0671014	0.218635	0.201371	6.59218	0.182456	0.6905	0.487691	7.75355
ZNF384	K562	0.463901	0.9372	0.880856	6.394	0.0874809	0.760245	0.406191	5.08268	0.299618	0.902089	0.810387	5.76327
CEBPB	K562	0.596766	0.977037	0.941777	5.73204	0.0761521	0.5768	0.472069	4.02596	0.416158	0.862382	0.786845	5.21196
MXI1	SK-N-SH	0.427688	0.830836	0.76215	5.81184	0.076299	0.435357	0.406495	4.69612	0.381358	0.92313	0.859177	5.64639
MXI1	HepG2	0.521075	0.839564	0.792764	7.33083	0.0580014	0.213836	0.19096	5.06611	0.43414	0.958245	0.869786	7.06746
MAX	A549	0.645642	0.945536	0.922207	6.18625	0.123509	0.600355	0.472927	5.02053	0.497367	0.974855	0.937663	5.80979
SREBF1	MCF-7	0.2229	0.825919	0.516086	7.14912	0.0606273	0.452047	0.245802	5.77019	0.13631	0.748003	0.504366	6.43958
PBX3	SK-N-SH	0.49737	0.779542	0.782455	5.65548	0.0779141	0.364209	0.34008	4.37738	0.128255	0.737201	0.435528	3.70014
JUN	K562	0.489082	0.884924	0.852196	6.57548	0.120434	0.496608	0.41365	5.08123	0.227782	0.616087	0.529528	5.47302
FOXK2	HepG2	0.298894	0.579801	0.500157	7.73473	0.0429095	0.117048	0.113149	5.40937	0.191566	0.858964	0.645362	7.0929
PBX3	A549	0.246471	0.491062	0.489484	7.4466	0.0396508	0.206932	0.115983	5.66223	0.272537	1.00031	0.91457	7.59159
NRF1	K562	0.662829	0.984786	0.97728	6.87359	0.15845	0.898354	0.709492	5.80216	0.448117	0.9788	0.964039	6.30879
CREM	GM12878	0.57714	0.939553	0.905362	6.65536	0.0548644	0.396687	0.317967	4.88959	0.287897	0.970313	0.909161	5.65195
CREB1	GM12878	0.533061	0.905701	0.89219	6.77489	0.0647542	0.468083	0.375364	5.16504	0.266352	0.920083	0.752785	5.77389
ZNF592	MCF-7	0.146809	0.29863	0.260215	7.10759	0	0	0	0	0.0674542	0.331629	0.208981	5.98559
PKNOX1	HEK293T	0.346839	0.845011	0.725999	5.11944	0.0302486	0.319183	0.3181	4.09333	0.29289	0.949875	0.8625	4.8755
IKZF1	K562	0.38949	0.739176	0.687093	4.75611	0.0155422	0.192013	0.193348	3.18834	0.11878	0.33212	0.291932	3.04278
E4F1	K562	0.524102	0.877409	0.832101	5.62946	0	0	0	0	0.129795	0.753164	0.443599	3.61581
NRF1	HepG2	0.599963	0.980514	0.983008	7.40956	0.146692	0.853653	0.676158	6.16458	0.478947	0.990222	0.987838	7.08452
ELK1	MCF-7	0.503259	0.898724	0.89941	9.0583	0.174865	0.768473	0.562486	7.59126	0.415694	0.828511	0.850791	8.78249
ARID3A	K562	0.410241	0.77153	0.706357	6.93989	0.0161455	0.180625	0.18064	4.69618	0.10024	0.490969	0.318008	4.90683
ARNT	HepG2	0.00101497	0.00245237	0.00148704	5.21782	7.68781e-06	4.2283e-06	1.61444e-05	2.91677	0.00972083	0.0256772	0.0233347	8.47743
BHLHE40	HEK293T	0.0199749	0.044	0.0475162	6.68934	0.00409332	0.0378216	0.0351172	6.10075	0.0551376	0.267273	0.192102	8.15415
YBX1	GM12878	0.0200698	0.0361184	0.0306298	6.0222	0	0	0	0	0.00360023	0.0204575	0.0110338	3.5433
CREB1	HepG2	0.492871	0.971981	0.908082	6.34306	0.0499828	0.407526	0.27111	4.38607	0.405845	0.980241	0.945349	6.06274
IRF3	HepG2	0.238935	0.718612	0.503013	11.6935	0.000407595	0.00170433	0.00138878	4.32339	0.539706	1.0061	0.891192	12.869
ARID3A	HepG2	0.415031	0.79045	0.703181	6.7772	0.0249468	0.261596	0.274392	5.19377	0.0729617	0.388091	0.226321	4.26915
MAFK	HepG2	0.563308	0.931265	0.912002	6.40247	0.0231419	0.170253	0.0654948	2.67469	0.667692	0.952324	0.920889	6.64769
MAZ	MCF-7	0.54286	0.831329	0.796101	7.29544	0.162333	0.293705	0.288536	5.81651	0.410773	0.827836	0.785671	6.89316
MAFK	GM12878	0.428325	0.922052	0.856126	8.99681	0.017268	0.106761	0.0333501	4.7963	0.59242	1.00052	0.970206	9.46469
MAZ	HepG2	0.471082	0.671222	0.667401	7.46531	0.142516	0.29733	0.271739	5.89754	0.496692	0.926982	0.889036	7.54165
CEBPB	HCT116	0.256984	0.695858	0.591147	5.97838	0.0590935	0.500553	0.372323	5.29591	0.174482	0.650774	0.47352	5.41975
FOSL2	SK-N-SH	0.629635	0.964985	0.923161	6.7583	0.235044	0.672131	0.607061	5.78843	0.248061	0.711261	0.62655	5.41444
ESRRA	K562	0.364542	0.626999	0.60437	5.53931	0.0607578	0.348443	0.199742	3.85515	0.125096	0.619479	0.390105	3.99622
YBX1	MCF-7	0.032366	0.0608814	0.088881	7.07952	0	0	0	0	0.0661053	0.286122	0.183811	8.10977
USF2	A549	0.536702	0.990443	0.952486	8.25133	0.155028	0.728936	0.672785	7.04299	0.540284	1.00025	1.00025	8.26089
IKZF1	HepG2	0.000218694	0.000144177	0.000136678	1.13738	0	0	0	-1	0.000579321	0.000434742	0.000421134	2.5428
MAX	K562	0.702116	0.98345	0.973533	5.69195	0.138506	0.645658	0.529912	4.37075	0.47965	0.98345	0.948985	5.14218
BHLHE40	A549	0.318375	0.675063	0.692434	9.39102	0.0807097	0.470534	0.448938	7.87577	0.563417	0.929433	0.947307	10.2145
ZNF207	HepG2	0.00495363	0.00339834	0.00347214	6.01612	0	0	0	0	0.013639	0.0912596	0.0689324	7.47727
TCF7L2	K562	0.0141202	0.0277545	0.0229469	4.92861	0.00779881	0.0354783	0.0185329	4.74659	0.0595919	0.356406	0.120798	7.00593
ATF2	K562	0.654027	0.989721	0.966818	6.27647	0.0622918	0.637822	0.201159	4.09624	0.553134	0.995894	0.97467	6.03471
IKZF1	GM12878	0.636723	0.899031	0.88004	5.18064	0.0314103	0.405341	0.410079	3.87632	0.0769506	0.204931	0.189739	2.13194
NFIC	GM12878	0.409349	0.733507	0.731465	6.07832	0.016218	0.107317	0.115346	3.55388	0.0199036	0.0612344	0.0491399	1.71605
MAZ	K562	0.629896	0.885979	0.886087	6.26065	0.177837	0.416558	0.394798	4.79916	0.485919	0.953016	0.924772	5.88622
RFX1	MCF-7	0.576367	0.993923	0.981997	6.65987	0.138323	0.855833	0.626749	5.2383	0.420069	0.993923	0.971546	6.20347
MAX	SK-N-SH	0.572055	0.876184	0.833487	6.08042	0.102345	0.500149	0.412226	4.74072	0.392999	0.926684	0.854898	5.53875
NFXL1	K562	0.046778	0.196333	0.112408	5.1738	0	0	0	0	0.0364382	0.171734	0.0508754	4.81338
NFE2L2	A549	0.496654	0.968657	0.917049	8.87786	0.0373219	0.1899	0.157229	5.6091	0.569633	1.00042	0.992217	9.07561
GATAD2B	MCF-7	0.140922	0.403586	0.279045	6.74823	0	0	0	0	0.0182244	0.0602297	0.0522774	3.79725
MXI1	GM12878	0.538424	0.822302	0.784537	6.88751	0.0604199	0.26527	0.235288	4.92587	0.392597	0.935108	0.833683	6.43178
FOXK2	GM12878	0.165393	0.37138	0.245074	7.57051	0.00892054	0.0393333	0.0355023	4.37046	0.229427	0.820086	0.710504	8.04261
CREM	K562	0.642407	0.971739	0.947366	6.15346	0.0723011	0.538693	0.388625	4.51714	0.302521	0.984663	0.920979	5.06697
TCF7L2	HepG2	0.303541	0.737291	0.659131	8.71509	0.0434243	0.182955	0.152271	6.14409	0.0329247	0.123131	0.105662	5.5104
ARNT	GM12878	0.334264	0.631859	0.58675	6.75735	0.0117289	0.165456	0.1594	4.50886	0.0435542	0.285747	0.073236	3.8172
TBP	K562	0.536834	0.826999	0.825138	6.66841	0.00428226	0.0937147	0.0983426	3.3126	0.38792	0.851923	0.869448	6.19965
TCF7	HepG2	0.395735	0.906528	0.804935	6.94134	0.115387	0.460409	0.379955	5.55011	0.0312568	0.119374	0.0630165	3.27901
TCF12	GM12878	0.256897	0.51969	0.483241	6.52809	0.0451473	0.149246	0.133991	4.89377	0.0216312	0.0902399	0.0580422	2.95805
MNT	MCF-7	0.000578589	0.000213077	0.000310499	1.66075	0	0	0	0	0.000151735	0.00010584	0.000118834	-0.270272
ZKSCAN1	HepG2	0.291145	0.81153	0.706126	7.83932	0	0	0	0	0.277602	0.901546	0.746372	7.77056
PKNOX1	K562	0.563291	0.950842	0.922124	5.44892	0.0699052	0.301769	0.291261	3.59724	0.388774	0.973437	0.927247	4.91393
ATF7	GM12878	0.608365	0.972473	0.93379	6.03278	0.028261	0.594216	0.620154	4.78094	0.162689	0.688403	0.458342	4.12992
MNT	K562	0.582696	0.941396	0.88346	6.14983	0	0	0	0	0.0960846	0.456525	0.274015	3.54942
CEBPB	GM12878	0.350705	0.944992	0.847415	10.2124	0.103169	0.684325	0.38427	8.57218	0.185607	0.708747	0.54033	9.29433
GATAD2B	K562	0.291666	0.626442	0.565217	6.1871	0	0	0	0	0.114418	0.391796	0.301924	4.83706
E2F8	MCF-7	0.111594	0.179224	0.164204	8.62178	0.0245028	0.288991	0.0554825	6.96232	0.328116	0.94592	0.893276	10.1777
TCF7L2	Panc1	0.335625	0.638449	0.606436	6.06327	0.0544577	0.308914	0.278619	4.83254	0.170235	0.686777	0.527285	5.08391
ZNF24	K562	0.368679	0.854141	0.688452	5.31294	0	0	0	0	0.225679	0.882985	0.694348	4.60481
MAZ	A549	0.166651	0.303134	0.221549	8.29286	0.0533757	0.104833	0.088997	6.80023	0.370838	0.738705	0.735547	9.44678
YBX1	HepG2	0.167888	0.286132	0.315777	9.11567	0	0	0	0	0.156134	0.40969	0.386815	9.01092
PBX3	GM12878	0.185585	0.568678	0.513486	8.50412	0.0890232	0.404479	0.351372	7.57979	0.407922	1.00086	1.00086	9.6403
ZKSCAN1	K562	0.403604	0.673482	0.652304	6.61632	0	0	0	0	0.23049	0.844293	0.702331	5.80804
TCF12	MCF-7	0.288199	0.506438	0.510823	7.11693	0.0203429	0.0847348	0.0746936	4.51791	0.0210156	0.0762767	0.0460668	3.33936
RFX5	GM12878	0.364415	0.724011	0.675456	8.54367	0.0329085	0.199613	0.145975	5.70376	0.385675	0.764234	0.70472	8.62544
ARNT	K562	0.250872	0.598673	0.474926	7.48295	0.00183189	0.0308958	0.0322983	3.80785	0.0406323	0.298563	0.149053	4.85666
FOXA1	MCF-7	0.487122	0.954491	0.916193	6.2841	0.146344	0.58865	0.544051	5.22987	0.0827616	0.546051	0.261127	3.72681
FOXK2	K562	0.4818	0.894803	0.819531	6.3288	0.0613614	0.259966	0.24095	4.29426	0.0983667	0.586949	0.353028	4.03657
PKNOX1	MCF-7	0.556004	0.957132	0.910833	6.66475	0.0568692	0.209349	0.20121	4.51594	0.364932	0.975078	0.892564	6.05724
TCF7L2	MCF-7	0.230081	0.611131	0.496844	6.4088	0.0609187	0.365001	0.252519	5.17935	0.158715	0.675461	0.540386	5.87305
ZBTB40	MCF-7	0.440477	0.983331	0.933466	7.1583	0	0	0	0	0.522409	1.00014	0.988842	7.40438
MAZ	GM12878	0.58239	0.818255	0.803233	6.88624	0.19803	0.423133	0.41136	5.6255	0.460073	0.908876	0.861402	6.54608
RFX5	HepG2	0.296857	0.58826	0.607396	8.13659	0.0361733	0.211041	0.157645	5.65978	0.414931	0.983647	0.862678	8.61965
MAX	HepG2	0.587851	0.863772	0.840875	6.21161	0.112361	0.472468	0.350347	4.74448	0.425134	0.931729	0.89746	5.74404
E2F8	K562	0.432408	0.828891	0.767115	6.84512	0.0338386	0.182415	0.17886	4.66863	0.246587	0.986226	0.852395	6.03478
ATF7	K562	0.531798	0.943004	0.897128	5.41161	0.0211007	0.504367	0.52802	4.12136	0.160972	0.540293	0.365135	3.6875
ZNF592	K562	0.399351	0.699611	0.630018	5.01648	0	0	0	0	0.0853042	0.453505	0.264536	2.78948
TBP	HepG2	0.520255	0.765722	0.750553	7.23114	0.00574549	0.114268	0.119732	3.96909	0.433681	0.956219	0.924977	6.96852
JUN	A549	0.476668	0.710113	0.662378	6.05148	0.041168	0.23371	0.241117	4.34269	0.156453	0.434992	0.317653	4.44418
USF2	K562	0.512298	1.00116	0.936022	9.39486	0.142267	0.629427	0.482215	7.72941	0.442735	0.936711	0.935323	9.18429
FOXM1	MCF-7	0.23651	0.482694	0.436466	7.62483	0.0145033	0.0541973	0.0727126	5.16801	0.053613	0.407216	0.0602392	5.48354
MXI1	K562	0.367088	0.61654	0.54336	7.26702	0.0525195	0.247046	0.179945	5.1767	0.381433	0.860918	0.789619	7.32228
MAX	MCF-7	0.514772	0.719315	0.720347	6.55683	0.113272	0.460554	0.38294	5.24452	0.434478	0.911838	0.880922	6.31214
E2F8	GM12878	0.238227	0.411911	0.431075	7.58222	0.0139171	0.0796283	0.0689503	4.95058	0.296746	0.933664	0.899052	7.89908
MYC	K562	0.601784	0.959429	0.90989	6.11047	0	0	0	0	0.347275	0.955732	0.87141	5.31726
ELF1	HepG2	0.628086	0.981883	0.97754	7.36758	0.234864	0.700074	0.549436	6.06948	0.484947	0.986478	0.95596	6.99441
ATF3	GM12878	0.204268	0.421665	0.359538	5.98648	0.0238961	0.110043	0.121078	4.4418	0.0440671	0.158581	0.110178	3.77376
ZNF143	K562	0.592777	0.915485	0.903166	6.51899	0	0	0	0	0.458447	0.986662	0.754419	6.14821
ETS1	GM23338	0.345827	0.685052	0.638191	7.27388	0.113757	0.421821	0.330534	5.83515	0.425085	0.895281	0.844537	7.57154
ATF3	HepG2	0.157414	0.508532	0.374357	8.19162	0.0222683	0.0529407	0.0442397	5.92928	0.095793	0.382968	0.217929	7.475
POU5F1	GM23338	0.26252	0.695718	0.64012	7.54571	0	0	0	0	0.224531	0.372758	0.409922	7.32016
SRF	K562	0.487123	0.904476	0.838921	6.56771	0.0465985	0.33069	0.184525	4.4563	0.279117	0.876581	0.780522	5.76426
ATF3	K562	0.50663	0.749526	0.718819	5.25895	0.110056	0.690865	0.619054	4.05134	0.0756399	0.468829	0.206879	2.5152
GATA3	A549	0.431272	0.848612	0.795357	7.19438	0.0550189	0.257328	0.231738	5.37756	0.141119	0.379289	0.320603	5.58266
YY1	K562	0.740867	0.997628	0.99248	5.0739	0.095976	0.74372	0.621072	3.84177	0.549389	0.998424	0.987776	4.64247
NR2F2	HepG2	0.336635	0.693194	0.617822	7.10372	0	0	0	0	0.0742133	0.266293	0.194148	4.92224
ZFX	HCT116	0.655009	0.956643	0.944964	7.55978	0.147224	0.38137	0.392211	6.05893	0.606673	0.985199	0.977791	7.44914
MEF2A	SK-N-SH	0.275656	0.585368	0.565299	7.23702	0	0	0	0	0.0329842	0.203936	0.0647463	4.17396
TEAD4	HepG2	0.65762	0.977481	0.958125	5.84314	0.206169	0.526895	0.488251	4.72425	0.243553	0.744854	0.598901	4.41008
ZNF143	WA09	0.435324	0.922344	0.808641	6.11542	0.067534	0.470898	0.370385	4.91588	0.444781	1.00007	0.993088	6.14639
GABPA	MCF-7	0.574114	0.994475	0.925067	7.56674	0.177043	0.634334	0.490382	6.09233	0.512113	1.00015	0.977479	7.40183
SP1	HEK293T	0.0355038	0.0667841	0.0613874	7.75359	0.0199498	0.0423437	0.0378042	7.10829	0.308401	1.00267	0.704812	10.8723
CTCF	A549	0.771771	0.995966	0.99699	6.4898	0.248289	0.712464	0.84671	5.31237	0.818618	0.995978	0.99699	6.57478
ELF1	SK-N-SH	0.558703	0.976574	0.915935	7.99401	0.178167	0.586077	0.4428	6.44463	0.527238	1.0002	0.98445	7.91034
EGR1	K562	0.537832	0.905329	0.891329	5.88634	0.20436	0.679446	0.618672	4.87787	0.260771	0.87778	0.82644	4.84193
USF1	K562	0.613298	0.996176	0.97983	5.49011	0.109091	0.885035	0.709928	4.58259	0.388304	0.991081	0.929928	4.83067
JUNB	A549	0.546774	0.920091	0.895443	6.94417	0.12223	0.421198	0.408915	5.52943	0.0386909	0.167342	0.110728	3.12325
JUNB	K562	0.187113	0.646715	0.440376	7.36184	0.0360667	0.149794	0.149437	5.40653	0.0916499	0.391672	0.235887	6.3321
NFYA	K562	0.58456	0.9778	0.945834	7.99583	0.142332	0.414646	0.520874	6.41047	0.281739	0.992615	0.970261	6.9428
EGR1	HCT116	0.431318	0.746618	0.710179	6.81142	0.177577	0.539288	0.492905	5.89266	0.33068	0.832795	0.774911	6.42807
RUNX1	Jurkat	0.58931	0.936106	0.888355	6.02802	0.157671	0.638514	0.599129	5.21982	0.211986	0.654353	0.567118	4.55292
REST	HepG2	0.400102	0.991135	0.982286	7.69283	0.044465	0.298694	0.100181	5.02899	0.404847	1.00023	1.00023	7.7098
GABPA	K562	0.640381	0.996376	0.987295	6.06809	0.200767	0.666789	0.498355	4.78687	0.325384	1.00005	0.981041	5.09127
USF1	HepG2	0.612351	0.987808	0.955506	7.7564	0.193783	0.801863	0.762191	6.65593	0.460918	0.987808	0.969939	7.34651
CTCF	MCF-7	0.786737	0.991553	0.992402	6.25659	0.291849	0.753292	0.871099	5.23408	0.817412	1.00004	0.997483	6.31173
TEAD4	SK-N-SH	0.628017	0.96614	0.950057	5.43096	0.228043	0.540657	0.510928	4.60561	0.260569	0.764566	0.656758	4.16178
MYC	MCF-7	0.195934	0.661205	0.535353	5.56759	0.0320573	0.346371	0.251068	4.79914	0.205459	0.767295	0.704279	5.63603
TEAD4	HCT116	0.301577	0.634853	0.588716	8.00434	0.0967805	0.297303	0.254525	6.58277	0.156773	0.383865	0.402553	7.06045
RUNX1	MV4-11	0.637028	0.966372	0.922191	5.97707	0.14759	0.518449	0.477271	4.84353	0.455344	0.955116	0.90834	5.49263
POU5F1	K562	0.009459	0.00832496	0.00753727	4.58491	0	0	0	0	0.0195284	0.0173931	0.0247091	5.63069
ELF1	HCT116	0.27918	0.677301	0.622724	8.46667	0.110414	0.435886	0.328668	7.23835	0.400629	0.833471	0.761108	8.9877
SP1	MCF-7	0.0660062	0.235579	0.207673	7.83756	0.00945095	0.0151476	0.0210267	5.34717	0.183872	0.630596	0.667681	9.31555
CTCF	HeLa	0.702355	0.997834	0.997291	5.45396	0.0927548	0.924769	0.568976	4.17253	0.887887	1.00003	1.00003	5.79209
ELF1	GM12878	0.700691	0.99564	0.989102	6.46159	0.232269	0.594394	0.519139	5.16182	0.38978	1.00006	0.972067	5.61543
ETS1	GM12878	0.403893	0.717138	0.680741	7.64665	0.134808	0.438735	0.308242	6.21352	0.430144	0.912199	0.898634	7.73746
GABPA	SK-N-SH	0.582524	1.00017	0.954561	7.825	0.180128	0.687108	0.515062	6.28209	0.592121	1.00017	1.00017	7.84854
SP1	HCT116	0.367482	0.660953	0.625307	5.62498	0.0943474	0.28448	0.264534	4.4859	0.164917	0.711451	0.669076	4.46901
YY1	GM12878	0.57368	0.990136	0.955796	6.34998	0	0	0	0	0.502007	1.00006	0.995087	6.1574
CTCF	K562	0.744348	0.996762	0.995943	6.12293	0.336673	0.796617	0.901061	5.26781	0.707098	0.996762	0.995943	6.04883
EGR1	GM12878	0.185038	0.477267	0.348592	8.38534	0.0567233	0.143768	0.135947	6.81271	0.238471	0.842773	0.611748	8.7513
ZNF143	GM12878	0.604599	0.96443	0.926831	6.40582	0	0	0	0	0.447665	0.990305	0.921559	5.97222
GATA3	SK-N-SH	0.514049	0.945944	0.902225	5.15239	0.105229	0.524021	0.490763	4.14376	0.163016	0.621046	0.455885	3.49546
ATF3	HCT116	0.093075	0.197023	0.177005	7.1498	0.0194261	0.0827528	0.0781106	5.64282	0.040734	0.0856769	0.0892395	5.95761
JUND	MCF-7	0.379195	0.8491	0.759647	7.50609	0.0798665	0.298937	0.278227	5.81802	0.213842	0.655693	0.573874	6.67966
MYC	GM12878	0.463608	0.785401	0.741482	7.80338	0.0377036	0.254531	0.208948	5.5967	0.515944	0.900191	0.867343	7.95765
USF1	HCT116	0.378488	0.803547	0.810561	7.84278	0.128295	0.648511	0.568848	6.95352	0.342929	0.861341	0.850906	7.7004
YY1	SK-N-SH	0.476663	0.890848	0.857275	7.3834	0	0	0	0	0.498866	1.00015	0.994018	7.44905
ZFX	HEK293T	0.448817	0.943971	0.901138	5.80812	0.0647029	0.500632	0.466824	4.907	0.431687	0.993519	0.975428	5.75194
GATA3	MCF-7	0.535426	0.935365	0.890949	5.7562	0.12586	0.59565	0.561875	4.75631	0.160457	0.543436	0.419367	4.01767
ZEB1	HepG2	0.162651	0.510101	0.41817	6.92447	0	0	0	0	0.0741616	0.469666	0.279963	5.79139
JUND	LoVo	0.577255	0.936146	0.88797	5.60693	0.0479849	0.721557	0.713891	4.8535	0.29712	0.784391	0.648065	4.64873
CTCF	WA09	0.711087	0.997989	0.999006	5.36707	0.157769	0.90815	0.834555	4.14592	0.831004	0.999006	0.999006	5.59187
ELF1	K562	0.508862	0.975238	0.929232	6.93928	0.158712	0.571188	0.455357	5.4322	0.429516	0.9875	0.985491	6.69468
JUNB	GM12878	0.483657	0.914608	0.852425	6.12078	0.0983989	0.39476	0.355499	4.78795	0.0340629	0.165757	0.0823345	2.29303
SP1	K562	0.559	0.895125	0.839278	7.46591	0.184784	0.371873	0.356984	5.96516	0.455764	0.95226	0.927964	7.17131
RXRA	GM12878	0.295331	0.498923	0.468538	6.25742	0.0595232	0.0875392	0.0918363	4.40232	0.0406179	0.113013	0.0997773	3.39524
REST	MCF-7	0.473641	1.0003	0.988664	8.31457	0.0760408	0.799483	0.226108	5.97096	0.562148	1.0003	0.994446	8.56169
JUND	K562	0.533894	0.945813	0.872895	5.67486	0.138502	0.690093	0.545254	4.52907	0.254963	0.714488	0.564724	4.60856
SP1	HEK293	0.649123	0.950226	0.933444	7.45435	0.419656	0.817437	0.758613	6.90361	0.479859	0.942076	0.931375	7.01843
NR2F2	MCF-7	0.643511	0.944522	0.91172	5.21237	0.329566	0.751632	0.675396	4.63064	0.224617	0.613059	0.514224	3.69383
SRF	HCT116	0.216842	0.532367	0.438263	6.45729	0.0448885	0.341388	0.190834	5.41586	0.170391	0.701618	0.622333	6.10946
EGR1	MCF-7	0.365831	0.693145	0.607975	8.21131	0.126477	0.279437	0.332382	6.82325	0.385467	1.00036	0.865339	8.28671
JUND	HepG2	0.350012	0.898594	0.723823	6.00239	0.111691	0.691268	0.473504	4.92262	0.198917	0.627561	0.54525	5.18712
SP1	GM12878	0.497844	0.809419	0.735276	7.35232	0.135144	0.258186	0.260852	5.71069	0.313745	0.801959	0.768955	6.68618
TEAD4	MCF-7	0.27805	0.576276	0.497213	7.51072	0.0694167	0.186664	0.145745	5.81776	0.164045	0.677361	0.604341	6.74943
REST	HCT116	0.614402	0.915018	0.875701	10.1282	0.0448727	0.612825	0.112599	6.47515	0.751409	0.970474	0.927213	10.4186
CTCF	LoVo	0.668817	0.984184	0.979718	6.45556	0.0521196	0.507749	0.348626	4.51858	0.771593	0.99547	0.995465	6.66175
SP1	HepG2	0.0447352	0.0695229	0.062806	8.41475	0.0104052	0.0210107	0.0146585	6.38519	0.378821	0.891851	0.790018	11.4967
REST	GM12878	0.536366	1.00059	0.988819	9.49144	0.0808516	0.783831	0.557117	6.93959	0.613224	1.00059	1.00059	9.6846
RXRA	SK-N-SH	0.17621	0.42005	0.334709	6.30909	0	0	0	0	0.0111542	0.0428185	0.0291152	2.32742
SRF	GM12878	0.361377	0.888536	0.74218	6.52803	0.0918835	0.624579	0.448815	5.30315	0.166917	0.691666	0.618655	5.41362
GABPA	HepG2	0.579353	0.911386	0.933524	8.63539	0.185289	0.715153	0.48694	7.06381	0.674856	0.942813	0.948562	8.85549
YY1	HeLa	0.279882	0.985792	0.931678	6.86616	0.0795489	0.817082	0.386398	6.12877	0.31876	0.971536	0.978597	7.05377
GABPA	GM12878	0.429043	0.986189	0.946114	7.43972	0.120159	0.443402	0.323072	5.82446	0.379194	0.972587	0.979195	7.26149
CTCF	Panc1	0.610804	0.990629	0.98025	5.3652	0.122277	0.832992	0.72332	4.15522	0.669038	0.991794	0.984258	5.49654
NR2F2	K562	0.353541	0.722143	0.660414	6.17259	0	0	0	0	0.0902308	0.293895	0.244517	4.20237
TEAD4	K562	0.496178	0.877207	0.83355	5.95016	0.0942083	0.275324	0.249065	4.24613	0.115968	0.410994	0.334686	3.85299
REST	Jurkat	0.423358	0.919567	0.76534	5.72086	0.0555038	0.40036	0.344915	4.63296	0.449523	1.00005	0.98389	5.80734
ETS1	K562	0.462455	0.686822	0.647408	6.84356	0.0975154	0.324065	0.219843	4.9496	0.377511	0.897736	0.855899	6.55073
JUNB	GM23338	0.0150807	0.019231	0.0153635	6.51063	0.000221973	0.00363358	0.00263752	3.233	0.0224378	0.147839	0.120383	7.08381
EGR1	LoVo	0.106897	0.289605	0.267092	7.51128	0.0269897	0.144628	0.129697	6.34982	0.175367	0.708867	0.541391	8.2254
ETS1	Panc1	0.407152	0.715947	0.654093	8.41486	0.118533	0.393153	0.306213	6.85466	0.538269	1.00037	0.964895	8.81758
USF1	SK-N-SH	0.511131	1.00037	0.985765	8.74299	0.169351	0.674914	0.626062	7.54828	0.445978	0.985657	0.985765	8.54623
CTCF	Jurkat	0.787158	1.00003	1.00003	5.61667	0.230596	0.983387	0.965135	4.78498	0.789832	1.00003	0.999479	5.62152
REST	SK-N-SH	0.382232	0.972397	0.939833	7.28387	0.0477002	0.247101	0.12223	5.00082	0.385733	0.993086	0.965451	7.29699
ZFX	MCF-7	0.491147	0.90732	0.80712	7.77148	0.0838018	0.218707	0.220093	5.86668	0.500306	0.927189	0.853501	7.7981
MYC	HeLa	0.409527	0.839965	0.772383	6.00324	0.0313799	0.60671	0.635533	5.45028	0.365337	0.957738	0.922455	5.83847
RXRA	HepG2	0.25837	0.659357	0.504344	6.9526	0	0	0	0	0.0230585	0.131371	0.068342	3.46649
NFYA	GM12878	0.455412	0.501462	0.644689	11.5387	0	0	0	0	0.593261	0.802315	0.90258	11.9201
JUND	GM12878	0.219479	0.548223	0.465909	7.40104	0.0383713	0.160756	0.112054	5.4972	0.0571267	0.167066	0.165964	5.45916
REST	GM23338	0.456108	0.985232	0.970303	8.65851	0.111497	0.305074	0.68938	6.75289	0.57749	1.00039	1.00039	8.99889
MEF2A	GM12878	0.655172	0.959527	0.930706	5.71047	0.218203	0.512572	0.47716	4.69445	0.07051	0.375795	0.186801	2.49446
ZEB1	Panc1	0.2143	0.63832	0.493311	8.37837	0.017277	0.111729	0.0871415	5.8715	0.260599	0.974292	0.737474	8.66053
CTCF	GM12878	0.738293	0.995136	0.987811	6.70996	0.390363	0.786661	0.854312	6.00086	0.755283	0.997568	0.996331	6.74275
SRF	MCF-7	0.332126	0.624333	0.603615	7.51354	0.0576428	0.455807	0.184781	5.72189	0.312387	0.896769	0.750145	7.42511
RUNX1	K562	0.134401	0.384324	0.335946	6.83296	0	0	0	0	0.0496547	0.13035	0.124345	5.39638
GABPA	HeLa	0.59912	0.980826	0.975852	8.4043	0.236196	0.88245	0.729482	7.31342	0.694965	0.990442	0.995272	8.61836
JUND	HCT116	0.496833	0.811288	0.800264	6.46989	0.164115	0.624199	0.564005	5.57807	0.285722	0.690525	0.637648	5.67171
USF1	GM12878	0.457215	0.990298	0.956763	8.03166	0.141023	0.720639	0.598581	6.93111	0.426327	0.980639	0.961407	7.93071
ZFX	RPMI-8402	0.193408	0.500831	0.468999	9.24226	0.0630916	0.136427	0.138369	7.8836	0.37618	1.00138	0.975029	10.202
ZNF143	HeLa	0.366986	1.00053	1.00053	8.79058	0.0893421	0.834893	0.73767	7.68585	0.553553	1.00053	1.00053	9.38354
JUND	SK-N-SH	0.579865	0.920429	0.905578	6.19188	0.196722	0.660116	0.564386	5.23236	0.184944	0.602443	0.5257	4.54322
CTCF	SK-N-SH	0.794178	1.00003	1.00003	5.85492	0.233873	0.892328	0.915629	4.65323	0.86593	0.997471	0.996198	5.97967
CTCF	IMR-90	0.731326	1.00006	1.00006	6.57038	0.345657	0.872824	0.916486	5.78836	0.820084	0.997779	0.998914	6.7356
CTCF	HCT116	0.792659	0.993109	0.994491	5.97157	0.271237	0.912138	0.916176	5.00058	0.834973	0.997253	0.998643	6.04656
REST	Panc1	0.401539	0.98825	0.954045	8.10649	0.0111581	0.0387543	0.0328697	3.96893	0.552802	1.0003	0.994276	8.56767
MYC	A549	0.406965	0.719493	0.71125	8.13197	0	0	0	0	0.416809	0.830251	0.763022	8.16641
CTCF	THP-1	0.535602	0.995013	0.979079	4.2584	0.103671	0.928521	0.770995	3.82243	0.560331	0.998134	0.981497	4.32348
YY1	HepG2	0.753549	0.99223	0.985241	6.0806	0.0977482	0.681997	0.521729	4.56792	0.538736	0.995315	0.966425	5.59644
GATA3	Jurkat	0.558216	0.973109	0.938121	5.60626	0.104817	0.68079	0.602309	4.85092	0.0885191	0.227503	0.198059	2.94946
REST	K562	0.356385	0.81917	0.488208	5.20989	0.044176	0.220202	0.186634	3.60855	0.275285	0.989215	0.768456	4.83734
POU5F1	WA09	0.485609	0.930459	0.893455	6.55509	0.0949619	0.667086	0.647146	5.65175	0.180257	0.659249	0.537546	5.12531
REST	A549	0.340843	0.990627	0.967609	7.56566	0.0308919	0.142462	0.0630262	4.87845	0.438126	1.00024	0.985748	7.92786
MEF2A	K562	0.215343	0.647164	0.465616	7.30768	0	0	0	0	0.101118	0.478682	0.341519	6.21705
SPI1	GM12878	0.664368	0.99622	0.986851	4.84705	0.219119	0.85461	0.805463	4.12965	0.400846	0.939803	0.877568	4.11808
JUNB	LoVo	0.314522	0.603116	0.506398	7.2236	0.0212344	0.205846	0.202277	5.65587	0.0317635	0.132619	0.0747872	3.91584
ELF1	MCF-7	0.653023	0.994909	0.974618	7.60562	0.23828	0.724422	0.582474	6.29239	0.523753	0.964594	0.974618	7.28733
NFYA	LoVo	0.473938	1.001	0.981073	9.07335	0.0848572	0.55686	0.552604	7.72413	0.422075	0.962745	0.944397	8.90611
ELF1	LoVo	0.144199	0.479438	0.371255	9.63599	0.0533659	0.239952	0.156629	8.40419	0.355058	0.612635	0.742548	10.936
RUNX1	THP-1	0.560499	0.962721	0.893961	6.02523	0.113611	0.653653	0.53722	5.16992	0.368831	0.865769	0.809132	5.42144
ETS1	HepG2	0.147305	0.164228	0.187826	6.38314	0.031586	0.0735799	0.0664816	4.71645	0.0639408	0.355925	0.247282	5.1791
ZEB1	GM12878	0.52555	0.88623	0.830993	6.1003	0.0681299	0.365041	0.358417	4.5576	0.157864	0.598936	0.440359	4.36512
YY1	Jurkat	0.597294	1.00062	0.971784	8.95503	0.245791	0.886322	0.848816	7.93611	0.704019	1.00037	1.00037	9.19216
REST	LoVo	0.264245	0.960642	0.894724	7.26336	0.00405317	0.0678046	0.0710349	4.38955	0.353647	0.970248	0.975249	7.68376
CTCF	PC-3	0.747023	0.996604	0.996059	5.60242	0.208656	0.869381	0.905898	4.36825	0.843408	1.00003	1.00003	5.77746
MYC	HepG2	0.597838	0.933031	0.888067	6.6718	0.0493391	0.419011	0.316782	4.85173	0.463245	0.973834	0.939422	6.30378
SRF	HepG2	0.312927	0.929155	0.767473	8.80364	0.0791968	0.48205	0.31023	7.11055	0.36603	0.848359	0.814945	9.02974
CTCF	HepG2	0.794426	0.995522	0.995517	6.68747	0.354503	0.720155	0.798616	5.73453	0.775974	0.997784	0.998918	6.65353
CTCF	GM23338	0.557747	0.99169	0.980041	5.47831	0.122844	0.622171	0.606621	3.91408	0.619313	0.98482	0.96478	5.62933
TEAD4	A549	0.423822	0.903154	0.786821	8.0083	0.107135	0.275691	0.237356	6.2793	0.311732	0.921791	0.773869	7.56511
SPI1	K562	0.519305	0.913818	0.873552	6.68468	0	0	0	0	0.310552	0.53446	0.513946	5.9429
SPI1	THP-1	0.644276	0.986371	0.966555	5.28636	0.184415	0.833833	0.764688	4.53709	0.514265	0.975104	0.957679	4.96115
