## Supplementary material for "maxATAC: genome-scale transcription-factor binding prediction from ATAC-seq with deep neural networks": supp_table_3_scATAC_performance

### Sheet: Column Names
scATAC Performance
Column Names
TF	Transcription factor name
Cell	Cell type name
scATAC_AUPRC	AUPR for maxATAC based predictions in scATAC pseudobulk populations
Bulk_AUPR	AUPR for maxATAC based predictions in bulk ATAC-seq
MOTIF_AUPR	AUPR for MOODS based predictions in bulk ATAC-seq

### Sheet: scATAC Performance
TF	Cell	scATAC_AUPRC	Bulk_AUPR	MOTIF_AUPR
SREBF1	K562	0.134044	0.19363	0.0386355
CTCF	HeLa	0.740336	0.702355	0.145879
FOXK2	GM12878	0.121607	0.165393	0.0164918
NR2F2	K562	0.372314	0.353541	0.130172
MNT	K562	0.379622	0.582696	0.0162019
E4F1	K562	0.289377	0.524102	0.0138241
ZBTB33	MCF-7	0.0140494	0.0341871	0.000335514
MXI1	K562	0.401007	0.367088	0.0907824
ATF7	K562	0.188521	0.531798	0.0203343
FOXM1	GM12878	0.313804	0.357725	0.0370195
SP1	GM12878	0.442066	0.497844	0.199464
RFX1	MCF-7	0.491315	0.576367	0.0571339
FOXM1	HEK293T	0.0760285	0.0693992	0.00282578
ZNF24	K562	0.224762	0.368679	0.00423549
RFX5	MCF-7	0.20067	0.281184	0.0282011
SP1	HEK293T	0.0362661	0.0355038	0.0183312
CTCF	MCF-7	0.687101	0.786737	0.107147
JUND	MCF-7	0.302272	0.379195	0.0452087
IKZF1	GM12878	0.605925	0.636723	0.0614783
ZBTB40	GM12878	0.346834	0.383902
GATAD2B	K562	0.188919	0.291666
CTCF	GM12878	0.623412	0.738293	0.245815
ARID3A	K562	0.230612	0.410241	0.0134008
EGR1	K562	0.409969	0.537832	0.169199
YY1	HeLa	0.276473	0.279882	0.0884178
USF1	K562	0.536814	0.613298	0.0485074
YY1	GM12878	0.35331	0.57368	0.119807
RUNX1	Jurkat	0.572834	0.58931	0.15444
TCF7	GM12878	0.255393	0.27382	0.0582487
SPI1	THP-1	0.621145	0.644276	0.140845
NFIC	K562	0.446712	0.486973	0.055906
MXI1	GM12878	0.51202	0.538424	0.0893492
NRF1	GM12878	0.709128	0.752203	0.331942
FOXK2	HEK293T	0.0763616	0.0982831	0.0140135
ZNF384	HEK293T	0.315319	0.308464	0.0185522
NFXL1	GM12878	0.00441437	0.00944957
SPI1	K562	0.459726	0.519305	0.107264
ZNF592	MCF-7	0.105722	0.146809
CTCF	THP-1	0.532208	0.535602	0.0953517
GABPA	K562	0.609469	0.640381	0.250338
GATA3	Jurkat	0.533196	0.558216	0.0994464
FOXK2	K562	0.22057	0.4818	0.0790354
TCF12	K562	0.294927	0.395643	0.0326438
CUX1	GM12878	0.0776473	0.0743062	0.0307183
ELF1	K562	0.466346	0.508862	0.193338
ELF1	GM12878	0.622092	0.700691	0.278604
USF2	K562	0.495255	0.512298	0.139365
BHLHE40	K562	0.405943	0.53362	0.0599115
GATA3	MCF-7	0.370087	0.535426	0.0235624
ATF7	GM12878	0.484814	0.608365	0.0361795
SP1	K562	0.514713	0.559	0.272608
ZNF384	GM12878	0.497897	0.515752	0.0859045
TCF12	MCF-7	0.191495	0.288199	0.00825421
ZBTB40	MCF-7	0.298521	0.440477
FOXA1	MCF-7	0.273223	0.487122	0.0490153
MAFK	K562	0.380995	0.498701	0.061333
REST	Jurkat	0.39995	0.423358	0.0720312
ZNF207	GM12878	0.177858	0.363067
MAZ	K562	0.52324	0.629896	0.217267
CTCF	K562	0.596879	0.744348	0.144359
REST	GM12878	0.510898	0.536366	0.0209392
SRF	GM12878	0.3129	0.361377	0.0681678
REST	MCF-7	0.428985	0.473641	0.0243467
NFYA	GM12878	0.444385	0.455412	0.0718579
YY1	K562	0.468404	0.740867	0.0640287
ZNF207	MCF-7	0.03131	0.046455
FOXA1	HEK293T	0.0963094	0.0508017	0.0106746
CUX1	K562	0.0727871	0.186283	0.0219261
MAZ	GM12878	0.559865	0.58239	0.23908
ZNF384	K562	0.225736	0.463901	0.029381
YBX1	MCF-7	0.0261657	0.032366	1.86e-06
CEBPB	K562	0.492214	0.596766	0.037647
E2F8	K562	0.298831	0.432408	0.0815106
ZNF24	MCF-7	0.150756	0.273768	0.00282609
TCF7L2	K562	0.0409573	0.0141202	0.0197147
ZKSCAN1	MCF-7	0.108789	0.133145	0.000477293
ATF2	K562	0.469619	0.654027	0.0364378
ESRRA	K562	0.28024	0.364542	0.0567453
E4F1	GM12878	0.0406087	0.260755	0.00759808
JUNB	GM12878	0.38056	0.483657	0.108588
MAX	GM12878	0.433401	0.457397	0.141996
POU5F1	K562	0.00281624	0.009459	0.000765912
SRF	K562	0.335062	0.487123	0.0577806
CTCF	Jurkat	0.772531	0.787158	0.216237
YBX1	GM12878	0.0147302	0.0200698	0.000771944
MAX	K562	0.588533	0.702116	0.136065
JUN	MCF-7	0.160479	0.313974	0.0390701
ATF3	K562	0.410038	0.50663	0.0673079
GABPA	HeLa	0.624581	0.59912	0.23118
MAZ	MCF-7	0.475061	0.54286	0.0917759
ELK1	MCF-7	0.341184	0.503259	0.117789
NRF1	MCF-7	0.561962	0.661236	0.157059
ATF7	MCF-7	0.371062	0.342642	0.0139163
JUND	GM12878	0.190734	0.219479	0.0780408
USF1	GM12878	0.414742	0.457215	0.138743
MAFK	MCF-7	0.41482	0.436414	0.00763975
E4F1	MCF-7	0.069268	0.104673	0.000827427
PKNOX1	K562	0.372692	0.563291	0.0678847
ZFX	MCF-7	0.412359	0.491147	0.0393281
E2F8	GM12878	0.233748	0.238227	0.0288926
SRF	MCF-7	0.152163	0.332126	0.0156869
TCF12	GM12878	0.281491	0.256897	0.0764639
ARNT	HEK293T	0.125292	0.111453	0.0209263
ESRRA	GM12878	0.186849	0.202241	0.0389965
CEBPB	GM12878	0.356119	0.350705	0.0924906
ETS1	GM12878	0.352969	0.403893	0.196987
MYC	GM12878	0.340811	0.463608	0.0539387
FOSL2	MCF-7	0.344008	0.547866	0.0672431
ARID3A	MCF-7	0.0340494	0.0137942	0.000654788
ARNT	GM12878	0.238339	0.334264	0.0300557
TBP	GM12878	0.412262	0.455249	0.0176432
RFX5	GM12878	0.309363	0.364415	0.0565259
FOXM1	MCF-7	0.0932145	0.23651	0.00749877
ESRRA	MCF-7	0.00551392	0.00428301	1.88e-05
ZBTB40	K562	0.28385	0.435401
ZNF592	K562	0.248723	0.399351
RFX5	K562	0.154054	0.162846	0.0295405
RXRA	GM12878	0.308826	0.295331	0.102654
MYC	HeLa	0.397839	0.409527	0.0445382
MYC	MCF-7	0.167909	0.195934	0.0113266
ZNF24	GM12878	0.265444	0.344641	0.0103688
SREBF1	GM12878	0.065009	0.172924	0.0161998
NR2F2	MCF-7	0.453203	0.643511	0.0932422
GATAD2B	GM12878	0.331355	0.488407
ATF2	GM12878	0.558146	0.555444	0.0225888
ZNF143	K562	0.230189	0.592777	0.0636178
GABPA	GM12878	0.438935	0.429043	0.160342
TEAD4	MCF-7	0.174498	0.27805	0.0268577
TCF7L2	MCF-7	0.13472	0.230081	0.0132723
RUNX1	K562	0.192654	0.134401	0.0320188
ZFX	HEK293T	0.462341	0.448817	0.123147
NFIC	GM12878	0.326879	0.409349	0.0203504
ZBTB33	GM12878	0.0277469	0.0317836	0.00331925
SREBF1	MCF-7	0.193343	0.2229	0.0174937
MAX	MCF-7	0.422961	0.514772	0.0457891
ELK1	K562	0.41864	0.433631	0.181301
MAFK	GM12878	0.440067	0.428325	0.0148453
GATAD2B	MCF-7	0.0874155	0.140922
CREB1	K562	0.467899	0.606751	0.096819
JUND	K562	0.445178	0.533894	0.111892
EGR1	MCF-7	0.272988	0.365831	0.0643929
ELF1	MCF-7	0.49802	0.653023	0.123973
ZNF143	GM12878	0.499756	0.604599	0.0865584
ZEB1	GM12878	0.506793	0.52555	0.0866966
CREM	GM12878	0.522841	0.57714	0.0776024
TEAD4	K562	0.406615	0.496178	0.133715
REST	K562	0.27795	0.356385	0.0575879
CUX1	MCF-7	0.0863097	0.231153	0.00674525
ZBTB33	K562	0.128078	0.189064	0.00055223
FOXK2	MCF-7	0.00555213	0.00997389	9.77e-05
ZKSCAN1	K562	0.268137	0.403604	0.00867624
MNT	MCF-7	0.000323768	0.000578589	0
NFXL1	K562	0.0261887	0.046778
BHLHE40	GM12878	0.578266	0.628342	0.0789517
ZNF592	GM12878	0.117887	0.101985
ARID3A	GM12878	0.37309	0.359209	0.0268455
ELK1	GM12878	0.516322	0.549746	0.201832
GABPA	MCF-7	0.51374	0.574114	0.101657
MEF2A	K562	0.181304	0.215343	0.0377086
IRF3	GM12878	0.329588	0.404627	0.00503157
TCF7	K562	0.227541	0.19562	0.0465876
CREM	K562	0.526944	0.642407	0.0779882
BHLHE40	HEK293T	0.0167733	0.0199749	0.00274025
CEBPB	MCF-7	0.374344	0.541427	0.0299839
SP1	MCF-7	0.0394117	0.0660061	0.00849699
MYC	K562	0.502758	0.601784	0.0480143
PKNOX1	MCF-7	0.332263	0.556004	0.0198834
YY1	Jurkat	0.629431	0.597294	0.243648
ARNT	K562	0.1589	0.250872	0.00842406
NRF1	K562	0.571566	0.662829	0.140356
FOXM1	K562	0.365186	0.413894	0.0327516
RFX1	K562	0.571993	0.599797	0.0615607
ATF3	GM12878	0.185409	0.204268	0.0442071
NFYA	K562	0.442164	0.58456	0.173028
TBP	K562	0.439554	0.536834	0.0106808
PKNOX1	GM12878	0.511184	0.569996	0.0866958
EGR1	GM12878	0.18118	0.185038	0.0849195
E2F8	MCF-7	0.0965736	0.111594	0.0162529
ZNF143	HeLa	0.37077	0.366986	0.153932
CREB1	MCF-7	0.365464	0.511816	0.0371361
MEF2A	GM12878	0.612562	0.655172	0.242945
RUNX1	THP-1	0.564963	0.560499	0.0661332
SPI1	GM12878	0.474659	0.664368	0.15575
USF2	GM12878	0.579187	0.645956	0.21623
JUNB	K562	0.186602	0.187113	0.0674239
NFXL1	MCF-7	0.00295127	0.0108957
CREB1	GM12878	0.397431	0.533061	0.0976786
ETS1	K562	0.455307	0.462455	0.159433
JUN	K562	0.320803	0.489082	0.123046
IKZF1	K562	0.338649	0.38949	0.0341253
FOXA1	K562	0.0914626	0.102533	0.027315
PBX3	GM12878	0.0841072	0.185585	0.131122
PKNOX1	HEK293T	0.370331	0.346839	0.034775
