## Supplementary material for "maxATAC: genome-scale transcription-factor binding prediction from ATAC-seq with deep neural networks": supp_table_5_blacklist

### Sheet: Sheet1
chr1	0	792500
chr1	2702781	2746290
chr1	5850087	5850571
chr1	8909610	8910014
chr1	9574580	9574997
chr1	12954384	13004384
chr1	16799163	16849163
chr1	29552233	29553835
chr1	32043823	32044203
chr1	33818964	33819344
chr1	38674335	38674715
chr1	50017081	50017546
chr1	52996949	52997329
chr1	55372488	55372869
chr1	67971776	67972156
chr1	73258720	73259100
chr1	76971068	76971595
chr1	91386300	91388400
chr1	93936365	93936747
chr1	93937447	93937827
chr1	102160407	102160787
chr1	103594400	103760600
chr1	106803432	106803816
chr1	106804021	106804224
chr1	106804753	106805343
chr1	121605200	143562200
chr1	146992422	146992802
chr1	158449073	158449453
chr1	158872114	158872494
chr1	159295111	159295493
chr1	161423100	161472400
chr1	168348600	168349900
chr1	169473895	169474338
chr1	170006204	170006584
chr1	172710350	172710732
chr1	181422611	181423158
chr1	191961694	191962163
chr1	195288048	195288429
chr1	199487949	199488149
chr1	214709795	214710175
chr1	215499615	215500014
chr1	223558935	223608935
chr1	224010800	224017000
chr1	226652017	226652398
chr1	227699752	227700133
chr1	228558364	228608364
chr1	229019365	229019745
chr1	233139985	233140365
chr1	235520204	235520404
chr1	235537405	235537785
chr1	235538899	235540112
chr1	235540243	235540623
chr1	235540886	235541649
chr1	235870625	235871005
chr1	236713000	236715600
chr1	237940595	237940979
chr1	237941045	237941514
chr1	237941893	237942746
chr1	237943028	237943416
chr1	237943490	237945232
chr1	237945285	237946507
chr1	237948983	237949365
chr1	237951294	237951802
chr1	248932700	248956422
chr10	0	45700
chr10	2235555	2235756
chr10	19746628	19747247
chr10	19747314	19748342
chr10	25638376	25638756
chr10	26873147	26873538
chr10	30565118	30565501
chr10	36432964	36433344
chr10	36434047	36435188
chr10	37600616	37601002
chr10	37601246	37601787
chr10	37601884	37602850
chr10	38481300	38596500
chr10	38782600	38967900
chr10	39000365	42107300
chr10	42279400	42322500
chr10	45577925	45578305
chr10	46706229	46706611
chr10	47633790	47634172
chr10	47780368	47870368
chr10	55597861	55600059
chr10	55626794	55627174
chr10	57668682	57669062
chr10	59261793	59262173
chr10	69590538	69590738
chr10	69591475	69591858
chr10	69592355	69592740
chr10	69592776	69593482
chr10	69594378	69594760
chr10	69595141	69595573
chr10	69595681	69596061
chr10	77166388	77166768
chr10	79411056	79411468
chr10	89786504	89786889
chr10	100057235	100058064
chr10	112894488	112894870
chr10	115056512	115056712
chr10	123032371	123032751
chr10	124121200	124121502
chr10	125819621	125820001
chr10	126946300	126953400
chr10	131597030	131597130
chr10	133625800	133797422
chr11	0	194500
chr11	518900	520700
chr11	584400	586500
chr11	964100	966000
chr11	1015700	1019300
chr11	1091000	1098200
chr11	3652800	3655600
chr11	8023287	8023667
chr11	10506900	10511100
chr11	10768339	10768719
chr11	10815184	10815384
chr11	24839563	24839944
chr11	27850562	27850942
chr11	28206300	28236700
chr11	47323881	47324333
chr11	50424039	50813393
chr11	50813600	54525074
chr11	61084500	61130400
chr11	64187168	64187556
chr11	65069483	65069863
chr11	70370400	70372400
chr11	70955696	71055696
chr11	73509800	73511700
chr11	77885600	77887600
chr11	81551734	81551934
chr11	81553835	81554282
chr11	81556152	81556537
chr11	81556717	81557101
chr11	87813427	87814320
chr11	87815683	87816063
chr11	87978202	88002896
chr11	93417500	93427700
chr11	94232700	94240400
chr11	96566178	96566364
chr11	103270627	103271007
chr11	103403270	103403650
chr11	103404014	103404527
chr11	103404779	103405289
chr11	103405809	103406376
chr11	103406653	103407036
chr11	103407110	103407310
chr11	103408089	103411211
chr11	110876919	110877308
chr11	114021166	114021546
chr11	121175000	121187000
chr11	123003425	123003857
chr11	123139919	123140301
chr11	131679500	131681500
chr11	135075600	135086622
chr12	0	77800
chr12	371800	422400
chr12	2254900	2257000
chr12	2519800	2540500
chr12	3887955	3888335
chr12	5928900	5933000
chr12	7083650	7084650
chr12	19795477	19795864
chr12	20550500	20552400
chr12	20768400	20770300
chr12	21052950	21053330
chr12	22005655	22006093
chr12	27925108	27925488
chr12	29790400	29834600
chr12	31247541	31247923
chr12	31247963	31248343
chr12	34665177	37429869
chr12	37460032	37460128
chr12	40286245	40286625
chr12	41362700	41364600
chr12	41698591	41698971
chr12	41699048	41699573
chr12	49817252	49817634
chr12	61471100	61473000
chr12	62773865	62774257
chr12	66473900	66475800
chr12	80623983	80624183
chr12	101147000	101155000
chr12	101486970	101487350
chr12	113079600	113081500
chr12	123053921	123054301
chr12	124430500	124440300
chr12	124905900	124941800
chr12	126583199	126583772
chr12	126584137	126584530
chr12	130315425	130315904
chr12	130386400	130394100
chr12	131475300	131478600
chr12	131576000	131589700
chr12	132223300	132243400
chr12	132455100	132465200
chr12	133249000	133275309
chr13	0	18171400
chr13	18211000	18216100
chr13	18358106	18408106
chr13	25984718	25984918
chr13	31866923	31867303
chr13	33516898	33517278
chr13	36065385	36065836
chr13	40768206	40768595
chr13	53891451	53891831
chr13	55971453	55971922
chr13	56688341	56688749
chr13	57140500	57172500
chr13	72344211	72344591
chr13	75592084	75592468
chr13	83688313	83688693
chr13	84521524	84522274
chr13	84522848	84523233
chr13	86202979	86252979
chr13	88308157	88308357
chr13	95692549	95692935
chr13	95693013	95693215
chr13	95694449	95695698
chr13	95696145	95696512
chr13	105488067	105488448
chr13	107058662	107059042
chr13	109423200	109425200
chr13	111703855	111753855
chr13	111793441	111843441
chr13	113673020	113723020
chr13	114353300	114364328
chr14	0	18670900
chr14	18695400	19724300
chr14	23033300	23098600
chr14	23426306	23426691
chr14	26629300	26634900
chr14	31793800	31798100
chr14	32483400	32486000
chr14	34537100	34562600
chr14	35947200	35950000
chr14	37351000	37356700
chr14	37490106	37490486
chr14	40643840	40644220
chr14	43116742	43117122
chr14	44025100	44027200
chr14	44705100	44709900
chr14	45238635	45239016
chr14	45430378	45430758
chr14	45477100	45482500
chr14	46048457	46048837
chr14	46847040	46847420
chr14	46865300	46866500
chr14	51587295	51587847
chr14	54235600	54240000
chr14	57112100	57118100
chr14	74711700	74729000
chr14	83587331	83587894
chr14	83588229	83589060
chr14	84171262	84171729
chr14	84171838	84172846
chr14	84173508	84173969
chr14	84174279	84174691
chr14	86074000	86076000
chr14	86498937	86499317
chr14	86593300	86595200
chr14	88443700	88458100
chr14	100525900	100527800
chr14	101267600	101272200
chr14	101674400	101676400
chr14	104288100	104290200
chr14	105215000	105240900
chr14	105568500	105583900
chr14	105616500	105618600
chr14	106326900	106367700
chr14	106883718	107043718
chr15	0	19838644
chr15	20005600	22606300
chr15	23125400	23357400
chr15	25757700	25759100
chr15	28304900	28683400
chr15	30066300	30627500
chr15	30844100	30859900
chr15	32153700	32626200
chr15	34715310	34715692
chr15	35396110	35396495
chr15	40133887	40134759
chr15	41157028	41157408
chr15	52100391	52100771
chr15	54583731	54584111
chr15	54925700	54932200
chr15	56311200	56314600
chr15	58152409	58153114
chr15	58153292	58153690
chr15	58155859	58156155
chr15	67040730	67041122
chr15	72635200	72687100
chr15	74068100	74102000
chr15	75254100	75299800
chr15	77698600	77700600
chr15	82321000	82374600
chr15	82421200	82541700
chr15	84270066	84320066
chr15	84405300	84524700
chr15	91960163	91960543
chr15	101752300	101764800
chr15	101892700	101991189
chr15_KI270905v1_alt	325986	486808
chr15_KI270905v1_alt	1080195	1192195
chr15_KI270905v1_alt	2755704	2783079
chr15_KI270905v1_alt	4593906	4697716
chr15_KN538374v1_fix	1076278	1079711
chr15_KN538374v1_fix	4501706	4535264
chr15_KQ031389v1_alt	529084	1869010
chr16	0	10000
chr16	3367430	3368546
chr16	3369658	3370039
chr16	3370150	3370542
chr16	3370932	3371445
chr16	3371688	3372222
chr16	10719290	10720105
chr16	10720417	10720781
chr16	10721235	10721874
chr16	10721900	10722280
chr16	10723423	10723623
chr16	10723815	10724200
chr16	10724415	10724654
chr16	18436486	18486486
chr16	20720929	20721312
chr16	20721365	20721746
chr16	20722103	20722552
chr16	29430800	29566900
chr16	33214595	33264595
chr16	33392411	33442411
chr16	34061400	34121400
chr16	34131996	34633100
chr16	34657200	34672500
chr16	34694600	34772000
chr16	34832600	34922100
chr16	34945600	35072500
chr16	35966577	46423000
chr16	46449700	46467000
chr16	60470624	60471006
chr16	65701465	65701846
chr16	67590312	67590692
chr16	69358523	69358990
chr16	73161120	73161500
chr16	82119745	82120125
chr16	90100500	90338345
chr16_KI270728v1_random	40861	90861
chr16_KI270728v1_random	247134	297134
chr16_KI270728v1_random	446171	496171
chr16_KI270728v1_random	680465	730465
chr16_KI270728v1_random	1367513	1417513
chr16_KI270728v1_random	1625402	1675402
chr17	0	137600
chr17	141682	142062
chr17	294900	317900
chr17	448188	510900
chr17	1061500	1066100
chr17	1307700	1312000
chr17	14171308	14171688
chr17	15568187	15568567
chr17	19025700	19237400
chr17	19597515	19597985
chr17	19598613	19599532
chr17	19599799	19600210
chr17	19600300	19602064
chr17	19602160	19602545
chr17	19602886	19603595
chr17	19603847	19604047
chr17	19604922	19605588
chr17	20851029	20851409
chr17	21783300	22054000
chr17	22089188	22089410
chr17	22519042	22520149
chr17	22520322	22530152
chr17	22530381	22532156
chr17	22532315	22532940
chr17	22551066	22551446
chr17	22745200	26987200
chr17	35654769	35655182
chr17	43227600	43324300
chr17	43997535	43997957
chr17	45511500	45641300
chr17	53104900	53107300
chr17	54902920	54903301
chr17	59279406	59279787
chr17	63076394	63076777
chr17	63393238	63393438
chr17	65555244	65555624
chr17	72316258	72316638
chr17	80617407	80617802
chr17	81742542	81792542
chr17	81796281	81797727
chr17	81798717	81799133
chr17	83247441	83257441
chr17_GL000258v2_alt	1274639	1324639
chr17_KI270729v1_random	6580	10481
chr17_KI270729v1_random	13700	20204
chr17_KI270729v1_random	51628	51648
chr17_KI270729v1_random	54939	54959
chr17_KI270729v1_random	57391	57411
chr17_KI270729v1_random	102096	102116
chr17_KI270729v1_random	158458	158478
chr17_KI270729v1_random	234039	234891
chr17_KI270730v1_random	88661	90504
chr17_KI270730v1_random	91791	91816
chr17_KI270730v1_random	93477	95522
chr17_KI270730v1_random	100113	101923
chr17_KI270730v1_random	107739	107960
chr17_KI270730v1_random	109363	109388
chr18	0	64600
chr18	105200	113200
chr18	971000	976500
chr18	2841300	2861500
chr18	8103913	8104113
chr18	8846332	8846713
chr18	15367200	20940300
chr18	34571460	34571840
chr18	46961600	47031700
chr18	47852300	47854300
chr18	52791800	52793800
chr18	52883627	52884007
chr18	54536574	54537528
chr18	59288306	59288686
chr18	61874562	61874960
chr18	74615900	74618100
chr18	76966200	76968500
chr18	77455900	77456280
chr18	78436900	78438700
chr18	79013800	79040300
chr18	79617800	79621500
chr18	80257400	80373285
chr18_GL383571v1_alt	44225	94225
chr19	0	271200
chr19	7019100	7061300
chr19	7449400	7452000
chr19	8740100	8800500
chr19	12105016	12105399
chr19	13362989	13363369
chr19	24182199	27274500
chr19	27337600	27427400
chr19	27741787	27741868
chr19	34386800	34393500
chr19	34860600	34866200
chr19	36267900	36313700
chr19	37264900	37304300
chr19	37572465	37572846
chr19	37576134	37576516
chr19	44393300	44416700
chr19	46122944	46123324
chr19	47903000	47959700
chr19	50090500	50140400
chr19	54794749	54795129
chr19	56691535	56691736
chr19	56922158	56922601
chr19	58538700	58617616
chr19_GL949746v1_alt	309793	314793
chr19_GL949746v1_alt	700652	800652
chr19_GL949747v2_alt	195632	256632
chr19_GL949747v2_alt	394095	399095
chr19_GL949748v2_alt	195632	720632
chr19_GL949748v2_alt	761614	811614
chr19_GL949748v2_alt	845240	877240
chr19_GL949749v2_alt	195632	807632
chr19_GL949749v2_alt	860777	904777
chr19_GL949750v2_alt	195632	819632
chr19_GL949750v2_alt	855326	879326
chr19_GL949751v2_alt	195632	705632
chr19_GL949751v2_alt	789619	815619
chr19_GL949752v1_alt	253362	258362
chr19_GL949753v2_alt	195632	213632
chr19_GL949753v2_alt	361078	363078
chr19_GL949753v2_alt	509415	609415
chr1_KI270762v1_alt	263356	313356
chr2	0	10000
chr2	638427	638808
chr2	1087103	1087484
chr2	1221700	1223900
chr2	1594700	1605200
chr2	3179600	3182100
chr2	4643800	4648800
chr2	10952800	10955000
chr2	13718700	13737700
chr2	16145119	16146119
chr2	16271753	16272134
chr2	21903500	21906400
chr2	22316878	22317258
chr2	24644617	24644997
chr2	32865900	32869900
chr2	32915300	32918400
chr2	33766500	33768400
chr2	33964664	33965045
chr2	36183000	36184500
chr2	36276769	36277149
chr2	40784787	40785278
chr2	49228700	49230700
chr2	50588765	50589566
chr2	54451654	54452034
chr2	57648677	57649057
chr2	64359300	64377000
chr2	67953669	67954049
chr2	75063567	75063994
chr2	81666317	81666849
chr2	82814941	82815321
chr2	82815451	82816236
chr2	82816261	82816647
chr2	82818378	82818748
chr2	82820800	82821005
chr2	85068666	85069046
chr2	86655300	86661100
chr2	86900700	87078100
chr2	87119300	87189800
chr2	87217000	87866200
chr2	88771000	88806500
chr2	89235300	89947100
chr2	90246300	91735500
chr2	91783000	91924800
chr2	91969000	94570956
chr2	94898976	94899645
chr2	94900639	94900840
chr2	94901421	94901808
chr2	95849400	96067900
chr2	97106300	97615800
chr2	102482582	102482962
chr2	102505606	102505987
chr2	109198400	109200700
chr2	109744600	110095200
chr2	110229200	110633400
chr2	111253600	111500500
chr2	112346200	112441300
chr2	113370100	113662700
chr2	116751234	116751614
chr2	116752004	116752448
chr2	116752517	116752897
chr2	117020171	117020552
chr2	117021107	117022152
chr2	117022438	117024038
chr2	117024277	117025093
chr2	117025205	117025670
chr2	117026130	117026512
chr2	120211535	120212064
chr2	120212685	120213069
chr2	120213761	120214143
chr2	120214590	120215370
chr2	121220135	121220515
chr2	124680743	124681182
chr2	125812046	125812548
chr2	129090774	129091154
chr2	130272174	130272615
chr2	130273451	130273981
chr2	130274326	130274992
chr2	130275174	130275744
chr2	130276119	130276500
chr2	130277774	130278727
chr2	130279995	130280729
chr2	130280827	130281440
chr2	130496800	130716400
chr2	131369643	131369925
chr2	131370949	131371562
chr2	131371916	131372361
chr2	131372758	131373137
chr2	131379317	131380344
chr2	131381592	131381973
chr2	131382344	131382728
chr2	131382772	131382974
chr2	131383079	131384016
chr2	131384051	131384621
chr2	131384898	131385281
chr2	131385356	131385794
chr2	132201000	132288900
chr2	132353600	132364500
chr2	140217229	140218044
chr2	140220209	140220840
chr2	140220940	140221140
chr2	140221198	140222369
chr2	140222545	140223623
chr2	140223647	140224297
chr2	143088644	143089042
chr2	143089938	143090358
chr2	143090898	143091662
chr2	143092255	143092646
chr2	143093556	143093941
chr2	143094515	143094999
chr2	143095614	143095994
chr2	143096048	143096428
chr2	143096470	143097336
chr2	143097466	143097981
chr2	143100621	143101005
chr2	147048574	147048955
chr2	147244849	147245229
chr2	147265034	147265432
chr2	148822913	148823295
chr2	148880800	148882800
chr2	155196092	155196473
chr2	155263345	155264313
chr2	155264362	155264562
chr2	155264599	155264982
chr2	155311420	155311995
chr2	155313539	155313922
chr2	156828628	156829008
chr2	161277700	161283400
chr2	162517271	162517651
chr2	164117001	164117382
chr2	166414323	166414779
chr2	167378863	167379244
chr2	168652433	168652813
chr2	179739184	179739689
chr2	181274800	181276800
chr2	190593881	190594262
chr2	196204680	196205060
chr2	201212170	201212612
chr2	201212648	201212854
chr2	201212903	201213386
chr2	201214659	201215040
chr2	201549404	201549784
chr2	201550130	201550513
chr2	201557568	201557948
chr2	202614117	202614527
chr2	202615371	202615757
chr2	202617016	202617398
chr2	202618435	202618819
chr2	202619754	202620134
chr2	211773627	211774158
chr2	211774322	211775192
chr2	211775641	211776712
chr2	211777034	211777417
chr2	211777802	211778269
chr2	211778916	211779562
chr2	215573163	215573544
chr2	226108500	226110400
chr2	226722088	226722596
chr2	234889800	234894400
chr2	237521663	237522775
chr2	237522862	237523652
chr2	238903659	238904047
chr2	239642200	239645600
chr2	240308100	240310300
chr2	241589300	241591800
chr2	242005900	242011100
chr2	242110100	242193529
chr20	0	67900
chr20	5999469	5999849
chr20	9168743	9169145
chr20	10441916	10442296
chr20	13167142	13167534
chr20	18449173	18449556
chr20	22078162	22078542
chr20	24024376	24024757
chr20	26348365	26348390
chr20	26364200	29294639
chr20	29307456	29307476
chr20	29315342	29315821
chr20	29362154	29362183
chr20	29412507	29413577
chr20	29447838	29447883
chr20	29452158	29452178
chr20	29538733	29538783
chr20	29540234	29540284
chr20	29556103	29556141
chr20	29562970	29563363
chr20	29564411	29565353
chr20	29592644	29592737
chr20	29651590	29651610
chr20	29697363	29697630
chr20	29884750	29884850
chr20	29917304	30088348
chr20	30425128	30456077
chr20	30744370	30744939
chr20	30746748	30747241
chr20	30761898	30811898
chr20	30995400	31246000
chr20	34688743	34689039
chr20	47893800	47900200
chr20	57063873	57064279
chr20	57357555	57358134
chr20	57358221	57359428
chr20	57359451	57360972
chr20	63644937	63645318
chr20	64334167	64444167
chr21	0	12965808
chr21	16645305	16645685
chr21	32095835	32096215
chr21	35890413	35890796
chr21	41584292	41584392
chr21	43212400	43280900
chr21	44474913	44475301
chr21	45376056	45376517
chr21	46682700	46709983
chr22	0	15211502
chr22	15940533	16085728
chr22	16258000	16385800
chr22	18175900	18947300
chr22	20337400	20343300
chr22	21113500	21554000
chr22	32894952	32895345
chr22	33819338	33819538
chr22	35885491	35885898
chr22	36172705	36173085
chr22	36177875	36178257
chr22	46470112	46470493
chr22	49972700	49975365
chr22	50086003	50086529
chr22	50642800	50644900
chr22	50786600	50818468
chr22_KI270736v1_random	57835	58328
chr22_KI270736v1_random	116053	116078
chr22_KI270736v1_random	156238	156263
chr22_KI270736v1_random	158783	161984
chr22_KI270736v1_random	163892	166067
chr22_KI270736v1_random	167918	170747
chr22_KI270736v1_random	175725	179260
chr22_KI270737v1_random	81189	81600
chr22_KI270738v1_random	5301	6180
chr22_KI270738v1_random	68006	68195
chr22_KI270738v1_random	79012	79125
chr22_KI270738v1_random	86691	86716
chr22_KI270738v1_random	87785	87861
chr22_KI270738v1_random	91552	93800
chr22_KI270738v1_random	95289	95314
chr22_KI270739v1_random	13807	14127
chr22_KI270739v1_random	37185	38402
chr22_KI270739v1_random	41851	41876
chr3	0	11600
chr3	3571912	3572292
chr3	3895200	3896700
chr3	4916700	4922500
chr3	14091000	14092500
chr3	15187200	15207800
chr3	15592100	15603300
chr3	16176800	16179200
chr3	16679700	16682500
chr3	19499700	19504000
chr3	19624000	19627100
chr3	21983200	21988100
chr3	24053500	24054900
chr3	24705149	24705529
chr3	25467328	25467722
chr3	26384800	26404100
chr3	29797534	29797914
chr3	29993900	29999900
chr3	33548103	33548483
chr3	36987500	36995000
chr3	38083400	38085400
chr3	38406100	38430900
chr3	39366700	39386000
chr3	40219400	40240500
chr3	40252107	40253916
chr3	41532177	41532556
chr3	43229296	43229733
chr3	49671000	49696700
chr3	51457800	51462000
chr3	57326800	57328500
chr3	65124100	65126100
chr3	65510000	65513900
chr3	65697400	65699300
chr3	66273800	66275200
chr3	68076400	68077800
chr3	68658875	68659467
chr3	68670345	68670734
chr3	69047300	69053600
chr3	69475300	69479700
chr3	73054640	73055020
chr3	75630100	75707800
chr3	75736400	75754600
chr3	78948800	78950500
chr3	80876000	80894000
chr3	82655447	82655827
chr3	89345600	89370500
chr3	89588895	89589538
chr3	90156400	90175500
chr3	90269605	91297100
chr3	91345078	91345173
chr3	91364131	91364151
chr3	91438798	91438818
chr3	91516200	93800019
chr3	96475262	96475643
chr3	96616300	96619300
chr3	97905100	97923200
chr3	101674800	101698400
chr3	103224300	103236500
chr3	106665700	106669700
chr3	106894019	106894441
chr3	106895181	106895568
chr3	106896124	106896504
chr3	106898661	106899022
chr3	106899753	106900122
chr3	106901799	106902741
chr3	106903188	106903605
chr3	106975900	106979600
chr3	108751100	108755100
chr3	111019500	111024600
chr3	119947198	119947578
chr3	120721858	120722610
chr3	121933800	121936400
chr3	122414300	122417500
chr3	122688557	122688938
chr3	122735500	122796600
chr3	122837000	122838700
chr3	125982519	125982900
chr3	127005357	127005745
chr3	128988979	128989359
chr3	133177100	133179800
chr3	133551500	133579500
chr3	135437200	135439100
chr3	136954600	136969200
chr3	137095968	137096348
chr3	137168400	137169900
chr3	138575800	138595900
chr3	139190800	139194700
chr3	142662232	142662612
chr3	152919604	152919995
chr3	153236200	153241300
chr3	153658704	153659087
chr3	155544100	155546700
chr3	156279000	156283500
chr3	157080800	157093400
chr3	158511300	158513100
chr3	160941200	160948700
chr3	161001900	161014100
chr3	165573100	165591000
chr3	166159726	166160108
chr3	166160260	166160644
chr3	166161631	166162087
chr3	166226563	166226945
chr3	166228200	166232400
chr3	166232406	166232886
chr3	166232970	166233355
chr3	166474023	166474223
chr3	168012100	168016800
chr3	170567000	170569900
chr3	170864300	170881400
chr3	171534313	171534700
chr3	171626600	171637700
chr3	174829200	174831800
chr3	176828700	176833000
chr3	177010776	177011156
chr3	177660600	177664000
chr3	178926800	178941300
chr3	183016900	183019100
chr3	183955400	183958700
chr3	187893900	187896100
chr3	192739300	192742700
chr3	192880587	192880967
chr3	194323600	194334900
chr3	195477900	195507300
chr3	195616000	195750100
chr3	195775500	195791400
chr3	195914100	196028300
chr3	196249400	196251900
chr3	196897800	196899800
chr3	197030600	197035800
chr3	197383400	197428800
chr3	197454700	197460800
chr3	197598400	197680900
chr3	198099800	198295559
chr3_KN196476v1_fix	2183	8699
chr3_KN196476v1_fix	10168	12458
chr3_KN196476v1_fix	17659	29272
chr3_KN196476v1_fix	34453	35012
chr3_KN196476v1_fix	43347	43496
chr4	0	69200
chr4	554100	556500
chr4	1427000	1468900
chr4	5404508	5404897
chr4	6002700	6005700
chr4	7863000	7865000
chr4	8797477	8816477
chr4	9212700	9369600
chr4	12640142	12640815
chr4	14506099	14506467
chr4	17061824	17062213
chr4	18949310	18949691
chr4	22502173	22502553
chr4	25717756	25718136
chr4	25718275	25718655
chr4	25719398	25719626
chr4	27730251	27730747
chr4	30884524	30884906
chr4	31819295	31832569
chr4	31835775	31835795
chr4	32280109	32280489
chr4	32833016	32839016
chr4	40291700	40318200
chr4	41023064	41023448
chr4	47772100	47772544
chr4	49077200	51817249
chr4	55327200	55329200
chr4	58878793	58921381
chr4	64606369	64606752
chr4	64606841	64607360
chr4	64607395	64607789
chr4	64607976	64608801
chr4	64608937	64609326
chr4	64609811	64610876
chr4	64611176	64611617
chr4	66065193	66065631
chr4	68050141	68050521
chr4	68572333	68572774
chr4	77994000	78009600
chr4	83383282	83383662
chr4	89731703	89732163
chr4	92701787	92702300
chr4	107501924	107502304
chr4	112372589	112372969
chr4	116296652	116297040
chr4	116297165	116297545
chr4	116297659	116298726
chr4	116299003	116300416
chr4	119274400	119301700
chr4	128081280	128081956
chr4	140929567	140929947
chr4	143017907	143018107
chr4	143347973	143348354
chr4	144379497	144379877
chr4	146285100	146305300
chr4	155076906	155077288
chr4	155452733	155452935
chr4	155453928	155454313
chr4	155454407	155455447
chr4	155455566	155455766
chr4	155457624	155458008
chr4	155459547	155459747
chr4	155460171	155460553
chr4	155461093	155461689
chr4	155462078	155463456
chr4	155463701	155464839
chr4	155464895	155465305
chr4	155465580	155466624
chr4	157628391	157628774
chr4	160044429	160044815
chr4	161449477	161449857
chr4	161788291	161788671
chr4	162420500	162422400
chr4	166554300	166581300
chr4	172036714	172037094
chr4	179069259	179069639
chr4	181238800	181242300
chr4	183489243	183489623
chr4	189232500	189236300
chr4	189834900	189849700
chr4	189877500	190023700
chr4	190048600	190214555
chr5	0	44100
chr5	548300	564100
chr5	647600	651700
chr5	1326100	1334600
chr5	2144600	2147800
chr5	2489800	2491700
chr5	3322100	3325100
chr5	5395563	5395943
chr5	5396182	5396616
chr5	5396675	5397057
chr5	6967700	6971700
chr5	8619083	8619464
chr5	8619927	8620307
chr5	8620707	8621192
chr5	8621953	8622333
chr5	8622354	8622753
chr5	17516800	17600200
chr5	21477600	21497600
chr5	25381400	25384300
chr5	32927394	32927776
chr5	34177900	34244800
chr5	37164286	37164673
chr5	45522900	45525200
chr5	45743000	45744800
chr5	45913363	50265419
chr5	60759700	60762500
chr5	63320900	63335500
chr5	66253509	66253889
chr5	69540700	71359500
chr5	71850000	71852800
chr5	73775720	73776112
chr5	74685400	74712400
chr5	78452400	78457600
chr5	78848400	78872800
chr5	79089860	79090240
chr5	80649100	80653100
chr5	85641800	85662700
chr5	93947500	93948900
chr5	94567100	94571098
chr5	97678633	97679016
chr5	98409947	98410327
chr5	98410700	98411257
chr5	99813005	99813388
chr5	100045500	100076300
chr5	106425500	106429500
chr5	106553187	106553689
chr5	109259500	109265400
chr5	111302100	111308300
chr5	111488864	111489244
chr5	114156700	114158300
chr5	119127218	119127602
chr5	119904000	119905600
chr5	121030820	121031445
chr5	122338658	122339042
chr5	123760111	123762200
chr5	134922500	134929400
chr5	136533606	136533986
chr5	137305006	137305387
chr5	139005500	139011600
chr5	139452659	139453659
chr5	146610000	146615500
chr5	152198765	152199145
chr5	153071100	153077000
chr5	155760324	155761324
chr5	156658300	156665400
chr5	160600365	160600745
chr5	161606000	161611700
chr5	163146853	163147234
chr5	163959711	163960091
chr5	164673914	164674288
chr5	166530241	166530641
chr5	170635389	170635774
chr5	171083900	171090200
chr5	175904500	176118000
chr5	176590700	176593000
chr5	177636700	177684700
chr5	177960500	177981400
chr5	178584600	178586600
chr5	181172600	181538259
chr5_GL339449v2_alt	1138692	1238692
chr5_KI270897v1_alt	391807	441807
chr6	0	60000
chr6	256500	382800
chr6	861500	864200
chr6	1052800	1054800
chr6	1705930	1706304
chr6	3943769	3944149
chr6	26669200	26832300
chr6	29454054	29454435
chr6	32706020	32706850
chr6	33484600	33486400
chr6	34070600	34074000
chr6	38262000	38301600
chr6	39455800	39460500
chr6	43490986	43491370
chr6	44043600	44080000
chr6	44180600	44182900
chr6	51874900	51901300
chr6	54899048	54899248
chr6	54961900	54967400
chr6	58432200	60242300
chr6	61278527	61521106
chr6	61573200	61575100
chr6	61661900	61673400
chr6	72747981	72748361
chr6	72799169	72799549
chr6	76708390	76708770
chr6	88555202	88555591
chr6	91726616	91727363
chr6	94446937	94447370
chr6	95020790	95070790
chr6	96941571	96941951
chr6	103709000	103715100
chr6	104699855	104700055
chr6	114377334	114377534
chr6	115254900	115256800
chr6	122764824	122765204
chr6	126478329	126478709
chr6	127735330	127735710
chr6	132799554	132799939
chr6	133150492	133150881
chr6	133930809	133931190
chr6	138133082	138133462
chr6	143077647	143078031
chr6	143799900	143801800
chr6	153666229	153666618
chr6	153667363	153667744
chr6	153668187	153668753
chr6	153669025	153669419
chr6	156035300	156040100
chr6	156547729	156548118
chr6	157309500	157324800
chr6	160611700	160647400
chr6	163638068	163638448
chr6	167591393	167641393
chr6	170145300	170147200
chr6	170376900	170401000
chr6	170465400	170468400
chr6	170745979	170805979
chr6_GL000250v2_alt	202213	246466
chr6_GL000250v2_alt	321480	350864
chr6_GL000250v2_alt	442980	530578
chr6_GL000250v2_alt	583167	687359
chr6_GL000250v2_alt	938841	957964
chr6_GL000250v2_alt	964446	1023823
chr6_GL000250v2_alt	1224018	1248612
chr6_GL000250v2_alt	1358035	1367781
chr6_GL000250v2_alt	1391292	1394223
chr6_GL000250v2_alt	1501665	1606256
chr6_GL000250v2_alt	1632633	1649073
chr6_GL000250v2_alt	1786680	1836433
chr6_GL000250v2_alt	1883895	1987766
chr6_GL000250v2_alt	2060006	2214564
chr6_GL000250v2_alt	2219086	2304253
chr6_GL000250v2_alt	2410058	2811318
chr6_GL000250v2_alt	2871763	2908515
chr6_GL000250v2_alt	2944741	3087566
chr6_GL000250v2_alt	3173057	3186564
chr6_GL000250v2_alt	3230407	3405379
chr6_GL000250v2_alt	3420263	3465530
chr6_GL000250v2_alt	3541150	3644185
chr6_GL000250v2_alt	3688751	3692404
chr6_GL000250v2_alt	3746707	3786278
chr6_GL000250v2_alt	3812954	3816276
chr6_GL000250v2_alt	3840450	4020686
chr6_GL000250v2_alt	4270551	4324260
chr6_GL000250v2_alt	4440113	4647969
chr6_GL000252v2_alt	132470	240375
chr6_GL000252v2_alt	616872	634795
chr6_GL000252v2_alt	1332276	1338534
chr6_GL000252v2_alt	1831105	1831615
chr6_GL000252v2_alt	2111710	2114228
chr6_GL000252v2_alt	2600672	2718030
chr6_GL000252v2_alt	3401415	3475719
chr6_GL000252v2_alt	3730801	3767029
chr6_GL000252v2_alt	4200957	4221379
chr6_GL000252v2_alt	4348541	4371209
chr6_GL000253v2_alt	140232	178623
chr6_GL000253v2_alt	1383192	1433192
chr6_GL000253v2_alt	2041800	2050501
chr6_GL000253v2_alt	2246593	2271406
chr6_GL000253v2_alt	2306671	2318990
chr6_GL000253v2_alt	2511432	2535342
chr6_GL000253v2_alt	2766386	2805333
chr6_GL000253v2_alt	2915476	2923936
chr6_GL000253v2_alt	3056487	3145833
chr6_GL000253v2_alt	3168651	3221583
chr6_GL000253v2_alt	3255741	3368872
chr6_GL000253v2_alt	3406638	3445247
chr6_GL000253v2_alt	3547835	3552121
chr6_GL000253v2_alt	3889472	3920721
chr6_GL000253v2_alt	4231330	4239475
chr6_GL000253v2_alt	4436038	4475321
chr6_GL000254v2_alt	129556	132458
chr6_GL000254v2_alt	173844	181172
chr6_GL000254v2_alt	223548	277147
chr6_GL000254v2_alt	378403	398830
chr6_GL000254v2_alt	486005	554836
chr6_GL000254v2_alt	671014	680003
chr6_GL000254v2_alt	988665	1003711
chr6_GL000254v2_alt	1172174	1286635
chr6_GL000254v2_alt	1557367	1721114
chr6_GL000254v2_alt	1810184	1832521
chr6_GL000254v2_alt	2085614	2183573
chr6_GL000254v2_alt	2236239	2246413
chr6_GL000254v2_alt	2295265	2300062
chr6_GL000254v2_alt	2706866	2806318
chr6_GL000254v2_alt	2941991	2953414
chr6_GL000254v2_alt	3148913	3183134
chr6_GL000254v2_alt	3324087	3349939
chr6_GL000254v2_alt	3597356	3653694
chr6_GL000254v2_alt	3893709	3924264
chr6_GL000254v2_alt	4143994	4144041
chr6_GL000254v2_alt	4278768	4296689
chr6_GL000254v2_alt	4416587	4588668
chr6_GL000255v2_alt	516304	675614
chr6_GL000255v2_alt	2675318	2726468
chr6_GL000255v2_alt	3017580	3044011
chr6_GL000255v2_alt	3310650	3363443
chr6_GL000255v2_alt	3987435	4014410
chr6_GL000256v2_alt	862502	941944
chr6_GL000256v2_alt	1728419	1745110
chr6_GL000256v2_alt	1837334	1839594
chr6_GL000256v2_alt	1984263	1998526
chr6_GL000256v2_alt	2053437	2088117
chr6_GL000256v2_alt	2102176	2114577
chr6_GL000256v2_alt	2139193	2303720
chr6_GL000256v2_alt	2411949	2461895
chr6_GL000256v2_alt	3040886	3055668
chr6_GL000256v2_alt	3094270	3155401
chr6_GL000256v2_alt	3191898	3215068
chr6_GL000256v2_alt	3369633	3446689
chr6_GL000256v2_alt	4371266	4421266
chr6_GL000256v2_alt	4581112	4610920
chr6_GL000256v2_alt	4640508	4662258
chr6_GL000256v2_alt	4724211	4775069
chr6_GL000256v2_alt	4784500	4836751
chr7	0	49600
chr7	224500	241300
chr7	904700	907100
chr7	1271400	1273500
chr7	18021726	18022106
chr7	22748471	22748854
chr7	33749120	33749500
chr7	36228567	36229008
chr7	37387570	37387950
chr7	45251000	45253000
chr7	55369049	55369429
chr7	56369500	56375600
chr7	57167688	57168071
chr7	57168472	57168852
chr7	57169046	57169430
chr7	57169550	57169932
chr7	57170307	57170523
chr7	57170675	57171410
chr7	57171502	57172122
chr7	57173798	57174181
chr7	57174854	57175239
chr7	57185615	57185995
chr7	57186105	57186589
chr7	57187287	57188033
chr7	57188305	57188872
chr7	57189116	57189730
chr7	57190949	57191332
chr7	57191618	57191818
chr7	57192132	57192860
chr7	57193489	57193872
chr7	57193974	57194701
chr7	57194829	57195210
chr7	57196302	57197490
chr7	57198263	57198644
chr7	57485300	57497800
chr7	57611600	57637700
chr7	57879605	62995324
chr7	63094673	63095057
chr7	64104133	64104513
chr7	64105294	64106415
chr7	64106627	64107010
chr7	64108329	64108798
chr7	64110007	64110707
chr7	64111376	64111804
chr7	64111957	64112849
chr7	65488000	65496500
chr7	67627830	67628213
chr7	68097607	68097990
chr7	68736347	68736811
chr7	69331805	69332005
chr7	69332037	69332438
chr7	69333013	69333393
chr7	69333597	69334167
chr7	72088575	72088955
chr7	83100026	83100406
chr7	83469984	83470184
chr7	83855080	83855464
chr7	95851249	95851629
chr7	100951400	100968300
chr7	100991500	101004600
chr7	102474700	102686400
chr7	104989516	104989896
chr7	112372484	112372865
chr7	112374724	112374950
chr7	117263552	117264184
chr7	117264231	117264614
chr7	130116678	130117058
chr7	141173000	141173384
chr7	141801916	141802451
chr7	141802901	141803366
chr7	141804074	141804274
chr7	141804814	141805507
chr7	142665099	142668500
chr7	143187483	143187863
chr7	143650804	143700804
chr7	144180800	144377300
chr7	145996400	146018600
chr7	150131843	150132229
chr7	152375800	152435100
chr7	153968598	153968979
chr7	158131400	158156200
chr7	158594300	158596200
chr7	158893100	158918100
chr7	159294463	159294846
chr7	159334900	159345973
chr8	0	60000
chr8	7209800	7914700
chr8	7940500	8075700
chr8	8128200	8204600
chr8	12136900	12614300
chr8	13353292	13353679
chr8	16056863	16057063
chr8	18849121	18849571
chr8	20551162	20551554
chr8	32805708	32806092
chr8	33010514	33010894
chr8	33011359	33014071
chr8	33014510	33014895
chr8	33015020	33015853
chr8	36277446	36278060
chr8	36278272	36278791
chr8	36278835	36279634
chr8	40070431	40070867
chr8	43236700	43262600
chr8	43937900	45969600
chr8	46827305	46827914
chr8	46828298	46832000
chr8	46837581	46837961
chr8	46838101	46838484
chr8	50758259	50758639
chr8	56736733	56736933
chr8	57204900	57216100
chr8	59168700	59170400
chr8	61303079	61303460
chr8	67580689	67581493
chr8	67581588	67581972
chr8	67582178	67582568
chr8	67584500	67592700
chr8	69102851	69103234
chr8	69688400	69691100
chr8	71406700	71412400
chr8	72985528	72985923
chr8	74828644	74829025
chr8	75444100	75448200
chr8	76201592	76202319
chr8	76645407	76645800
chr8	81841500	81851900
chr8	85642100	85829300
chr8	88685900	88691700
chr8	96171200	96173100
chr8	97907908	97908279
chr8	99494900	99496800
chr8	102774315	102774695
chr8	103082925	103083379
chr8	103083704	103084399
chr8	103084730	103085110
chr8	103085323	103085806
chr8	103086859	103087242
chr8	105789200	105793800
chr8	108533901	108534281
chr8	110933150	110933533
chr8	110934510	110935010
chr8	111248936	111249316
chr8	120224204	120224584
chr8	127053876	127054257
chr8	127968653	127969034
chr8	133615761	133616142
chr8	133755390	133755856
chr8	141491400	141493500
chr8	141871100	141875200
chr8	143641400	143670500
chr8	144124800	144137600
chr8	145078636	145138636
chr9	0	10000
chr9	319900	322400
chr9	5091131	5091511
chr9	5091962	5093013
chr9	5093063	5094123
chr9	5094192	5094697
chr9	5094931	5095816
chr9	5096206	5096816
chr9	5097188	5097890
chr9	5098134	5098516
chr9	5099352	5099552
chr9	5100044	5100427
chr9	5108063	5108592
chr9	5109193	5109986
chr9	5110030	5110411
chr9	9896970	9897350
chr9	15866612	15866992
chr9	18336471	18336854
chr9	31498260	31498640
chr9	33656533	33660000
chr9	34998988	34999474
chr9	35912600	35915300
chr9	36466192	36466572
chr9	38824200	39089400
chr9	39846200	40771100
chr9	40792500	41323100
chr9	41492300	41635600
chr9	41661300	42119600
chr9	42364000	42410600
chr9	42899400	42901300
chr9	43153721	61518900
chr9	61735300	63548000
chr9	63761400	64027300
chr9	64045550	64046043
chr9	64047855	64048422
chr9	64135000	65390600
chr9	65579400	66874600
chr9	66959000	68398100
chr9	70037200	70039600
chr9	72788174	72788555
chr9	76174300	76176200
chr9	78741395	78741775
chr9	78742155	78742969
chr9	78743199	78743630
chr9	78744108	78744492
chr9	78810721	78811113
chr9	79804550	79804933
chr9	80564643	80565085
chr9	80565478	80565941
chr9	81747641	81748021
chr9	82427689	82428071
chr9	83222900	83226900
chr9	85071600	85075100
chr9	85164800	85166100
chr9	92108965	92109347
chr9	92539106	92539763
chr9	95876956	95877338
chr9	108502000	108506600
chr9	117109914	117110296
chr9	122505687	122506067
chr9	129878699	129879081
chr9	134164478	134185536
chr9	137326800	137330600
chr9	137715200	137722200
chr9	137841200	137846800
chr9	138222000	138394717
chrM	340	2972
chrM	3913	9755
chrM	10268	15487
chrUn_GL000216v2	1507	1743
chrUn_KI270311v1	1388	10821
chrUn_KI270317v1	1952	36018
chrUn_KI270322v1	2014	8098
chrUn_KI270322v1	10599	19783
chrUn_KI270435v1	48496	48537
chrUn_KI270435v1	57122	57142
chrUn_KI270435v1	84329	84349
chrUn_KI270438v1	14754	19867
chrUn_KI270438v1	23243	28160
chrUn_KI270438v1	32222	43519
chrUn_KI270438v1	49834	56113
chrUn_KI270438v1	62681	63377
chrUn_KI270438v1	64017	64209
chrUn_KI270442v1	3130	3451
chrUn_KI270442v1	4555	9237
chrUn_KI270442v1	11236	11256
chrUn_KI270442v1	20549	22294
chrUn_KI270442v1	51041	55454
chrUn_KI270442v1	63048	67464
chrUn_KI270442v1	72227	74287
chrUn_KI270442v1	87539	87559
chrUn_KI270442v1	100274	100294
chrUn_KI270442v1	162952	163945
chrUn_KI270442v1	175742	175762
chrUn_KI270442v1	227673	228076
chrUn_KI270442v1	333444	335279
chrUn_KI270442v1	374808	374828
chrUn_KI270442v1	384824	384844
chrUn_KI270442v1	390730	390774
chrUn_KI270519v1	63448	63653
chrUn_KI270519v1	97352	97372
chrUn_KI270519v1	120213	120361
chrUn_KI270519v1	123709	123794
chrUn_KI270538v1	4703	14604
chrUn_KI270538v1	34114	38360
chrUn_KI270538v1	43284	53204
chrUn_KI270538v1	60282	60302
chrUn_KI270538v1	81655	83585
chrUn_KI270538v1	84914	86579
chrUn_KI270589v1	6354	9872
chrUn_KI270589v1	25848	27103
chrUn_KI270589v1	35680	37763
chrUn_KI270589v1	39285	41507
chrUn_KI270741v1	66942	66967
chrUn_KI270741v1	103838	104657
chrUn_KI270741v1	110175	110463
chrUn_KI270741v1	118449	118607
chrUn_KI270741v1	126158	126183
chrUn_KI270741v1	127786	128283
chrUn_KI270756v1	11283	11349
chrUn_KI270757v1	10219	14264
chrUn_KI270757v1	16789	20005
chrUn_KI270757v1	44211	46350
chrX	0	329300
chrX	362400	388500
chrX	456500	531800
chrX	723800	739500
chrX	864500	930400
chrX	1049100	1054300
chrX	1085100	1175500
chrX	1200600	1209400
chrX	1249200	1269000
chrX	1289500	1298900
chrX	1365300	1458700
chrX	1480900	1492800
chrX	1816200	1820600
chrX	1949345	2132994
chrX	2137388	2137488
chrX	2223900	2521900
chrX	2580600	2751300
chrX	3966700	3968700
chrX	4059512	4059712
chrX	5168678	5169232
chrX	5169733	5170646
chrX	5481200	5486100
chrX	6933400	6938700
chrX	7587600	7591800
chrX	9403600	9415100
chrX	10785000	10809700
chrX	10966600	10976800
chrX	11218800	11221100
chrX	11840900	11848000
chrX	14085100	14109500
chrX	14286500	14289300
chrX	15727702	15728089
chrX	16361200	16366000
chrX	16498100	16503400
chrX	17116414	17116794
chrX	19940200	19946300
chrX	21340600	21345700
chrX	24056083	24056470
chrX	24375345	24375545
chrX	25773300	25776000
chrX	26176400	26181400
chrX	30767800	30772600
chrX	31077600	31082600
chrX	31511400	31535800
chrX	33762401	33762781
chrX	34416800	34425900
chrX	36465200	36471200
chrX	37099262	37285837
chrX	37628400	37633500
chrX	42872300	42910700
chrX	49317500	49623500
chrX	50019400	50033700
chrX	50056700	50066100
chrX	50228964	50278964
chrX	51202300	51268100
chrX	51427500	51432400
chrX	52175000	52228100
chrX	52442800	52538100
chrX	53761700	53789500
chrX	55178596	55179289
chrX	55179434	55184500
chrX	56754900	56781100
chrX	57712300	57719700
chrX	58061543	62821716
chrX	62841379	62841765
chrX	62842257	62842639
chrX	63129600	63290600
chrX	67311800	67323800
chrX	67626800	67632300
chrX	68217300	68230200
chrX	70119464	70119845
chrX	70127233	70127620
chrX	70600000	70603800
chrX	70640600	70645000
chrX	70963600	70964900
chrX	71978800	71980500
chrX	72489400	72490800
chrX	72743200	73035800
chrX	73381000	73387000
chrX	73887000	73891300
chrX	74660000	74718100
chrX	74789000	74794000
chrX	74952200	74995200
chrX	77501934	77502314
chrX	78561721	78561921
chrX	78802400	78804500
chrX	79765500	79789600
chrX	80534100	80537000
chrX	82849700	82859300
chrX	83752100	83756900
chrX	84403779	84404168
chrX	86046600	86076600
chrX	86395500	86398100
chrX	86970000	86975600
chrX	87220500	87222100
chrX	89060200	89062700
chrX	89202500	89208400
chrX	91332900	91336600
chrX	93618000	93633400
chrX	94863600	94868300
chrX	97509600	97515000
chrX	100027094	100027475
chrX	100135800	100141000
chrX	100257100	100261600
chrX	101471700	101474900
chrX	102010329	102010712
chrX	102011531	102011915
chrX	102188700	102489200
chrX	102772405	102772791
chrX	102785904	102786287
chrX	102798001	102798386
chrX	102802747	102803161
chrX	102809395	102809788
chrX	103851800	103897800
chrX	104409869	104410249
chrX	106239694	106239894
chrX	106755500	106769400
chrX	106813900	106830900
chrX	107515800	107517200
chrX	109034800	109069100
chrX	109114900	109119400
chrX	109520800	109525700
chrX	109985900	109987300
chrX	110816700	110833400
chrX	111416100	111418000
chrX	113141700	113143600
chrX	114281198	114331198
chrX	114701600	114724300
chrX	115725600	115889600
chrX	116557600	116595600
chrX	117874100	117880000
chrX	118009000	118037800
chrX	118070900	118072700
chrX	120879381	120929381
chrX	121263700	121268100
chrX	121299200	121300600
chrX	122528400	122550000
chrX	124584300	124588400
chrX	125927600	125937100
chrX	126463700	126474200
chrX	126728884	126729272
chrX	126729326	126729709
chrX	126729837	126730217
chrX	126730716	126731106
chrX	126731624	126732029
chrX	127116700	127122600
chrX	127362200	127368300
chrX	128785000	128788700
chrX	129337600	129357900
chrX	129388400	129408400
chrX	129983338	129983538
chrX	130567700	130572000
chrX	131152200	131157400
chrX	131378300	131383300
chrX	131664300	131670000
chrX	132284600	132320400
chrX	133041871	133042251
chrX	133108600	133116500
chrX	135292293	135292493
chrX	135718600	135888700
chrX	137074700	137079100
chrX	137436600	137439300
chrX	138300600	138302200
chrX	139437600	139446800
chrX	139621500	139622800
chrX	140722400	140726100
chrX	141000400	141108300
chrX	142478000	142483800
chrX	142892300	142911600
chrX	143352000	143356500
chrX	143430213	143430837
chrX	143431144	143431537
chrX	143431716	143432219
chrX	143432410	143433212
chrX	143433510	143434156
chrX	143543636	143544023
chrX	144404500	144475900
chrX	146995842	146996224
chrX	147281700	147287100
chrX	147653800	147659900
chrX	148123500	148129000
chrX	148347100	148378700
chrX	149437900	149441900
chrX	150024800	150026200
chrX	152173800	152175100
chrX	153251200	153316400
chrX	154870000	154890200
chrX	154938900	154945100
chrX	155299600	155305100
chrX	155454000	155522000
chrX	155700400	155727500
chrX	155983500	156040895
chrY	0	10000
chrY	44821	94821
chrY	133871	222346
chrY	226276	226351
chrY	1949345	2132994
chrY	2137388	2137488
chrY	4343800	4345800
chrY	9046914	9055174
chrY	9057608	9107608
chrY	9111868	9112715
chrY	9114319	9116371
chrY	9141870	9141995
chrY	9403713	9453713
chrY	10203380	11041200
chrY	11072100	11335300
chrY	11486600	11757800
chrY	20207793	20257793
chrY	21739542	21741441
chrY	21747863	21748371
chrY	21750013	21750314
chrY	21789281	21805281
chrY	26637300	57227415
